# Zika virus infection in a cell culture model reflects the transcriptomic signatures in patients

**DOI:** 10.1101/2024.05.25.595842

**Authors:** Gillian Berglund, Claudia D. Lennon, Pheonah Badu, J. Andrew Berglund, Cara T. Pager

**Affiliations:** RNA Institute, College of Arts and Sciences, University at Albany-SUNY, Albany, NY 12222, USA; Department of Biological Sciences, College of Arts and Sciences, University at Albany-SUNY, Albany, NY 12222, USA

**Keywords:** Zika virus, Transcriptome, Alternative Splicing, Cell Culture, Patients

## Abstract

Zika virus (ZIKV), a re-emerging flavivirus, is associated with devasting developmental and neurological disease outcomes particularly in infants infected *in utero*. Towards understanding the molecular underpinnings of the unique ZIKV disease pathologies, numerous transcriptome-wide studies have been undertaken. Notably, these studies have overlooked the assimilation of RNA-seq analysis from ZIKV-infected patients with cell culture model systems. In this study we find that ZIKV-infection of human lung adenocarcinoma A549 cells, mirrored both the transcriptional and alternative splicing profiles from previously published RNA-seq data of peripheral blood mononuclear cells collected from pediatric patients during early acute, late acute, and convalescent phases of ZIKV infection. Our analyses show that ZIKV infection in cultured cells correlates with transcriptional changes in patients, while the overlap in alternative splicing profiles was not as extensive. Overall, our data indicate that cell culture model systems support dissection of select molecular changes detected in patients and establishes the groundwork for future studies elucidating the biological implications of alternative splicing during ZIKV infection.
