## Supplementary Tables S3-S15 for "Zika virus infection in a cell culture model reflects the transcriptomic signatures in patients": TableS3_EA_ZIKV_top200.xlsx

### Sheet: Table S6 EA top 200 DEGs
Table S6: Top 200 DGE genes of early acute infection relative to the convalescent time point.
Gene Symbol	Ensembl ID	BaseMean	Log2FoldChange	lfcSE	Stat	P-value	padj
IFI27	ENSG00000165949	1284.2	4.90358	0.255417	19.1983	3.82e-82	1.21e-77
USP18	ENSG00000184979	440.018	4.30139	0.229829	18.7156	3.7e-78	5.87e-74
SIGLEC1	ENSG00000088827	205.255	4.64733	0.252581	18.3994	1.33e-75	1.41e-71
HESX1	ENSG00000163666	126.094	4.93703	0.272942	18.0882	3.95e-73	3.13e-69
CTSL	ENSG00000135047	459.15	2.71977	0.150995	18.0124	1.56e-72	9.9e-69
SAMD4A	ENSG00000020577	390.774	3.03669	0.169853	17.8784	1.74e-71	9.2e-68
RTP4	ENSG00000136514	1403.24	2.7078	0.152997	17.6984	4.31e-70	1.96e-66
SPATS2L	ENSG00000196141	853.074	3.75782	0.21359	17.5936	2.76e-69	1.09e-65
CCL2	ENSG00000108691	227.403	6.24233	0.35512	17.5781	3.63e-69	1.28e-65
HERC6	ENSG00000138642	1781.33	2.38075	0.136702	17.4156	6.28e-68	2e-64
GBP3	ENSG00000117226	2966.59	1.72772	0.100813	17.1378	7.75e-66	2.24e-62
XAF1	ENSG00000132530	1865.69	2.52276	0.151301	16.6738	2.03e-62	5.38e-59
CXCL10	ENSG00000169245	1622.9	5.23289	0.314425	16.6427	3.42e-62	8.35e-59
MS4A4A	ENSG00000110079	360.477	3.27338	0.197011	16.6152	5.41e-62	1.23e-58
MTHFD2	ENSG00000065911	1183.43	1.32483	0.0799126	16.5785	9.96e-62	2.11e-58
PLAC8	ENSG00000145287	4750.22	1.47545	0.0893926	16.5053	3.36e-61	6.67e-58
TRIM69	ENSG00000185880	2678.49	1.52735	0.09315	16.3967	2.02e-60	3.77e-57
OAS1	ENSG00000089127	6231.21	2.93795	0.183091	16.0464	6.06e-58	1.07e-54
OAS2	ENSG00000111335	6657.93	2.6397	0.165008	15.9974	1.33e-57	2.23e-54
MT2A	ENSG00000125148	131.115	3.23833	0.202999	15.9525	2.74e-57	4.35e-54
IFI44	ENSG00000137965	11351.9	3.0739	0.192756	15.9471	2.99e-57	4.51e-54
PARP12	ENSG00000059378	2262.51	1.9313	0.12333	15.6596	2.86e-55	4.12e-52
IFI44L	ENSG00000137959	25958.4	3.6444	0.233093	15.635	4.21e-55	5.81e-52
GCH1	ENSG00000131979	2691.59	1.81735	0.116427	15.6094	6.28e-55	8.31e-52
CD300E	ENSG00000186407	2005.68	2.37998	0.153428	15.5121	2.87e-54	3.65e-51
IFIT1	ENSG00000185745	30397.3	3.77549	0.245169	15.3995	1.65e-53	1.94e-50
CMPK2	ENSG00000134326	4367.63	3.31152	0.215273	15.3829	2.13e-53	2.42e-50
EPSTI1	ENSG00000133106	7634.4	2.14697	0.139733	15.3648	2.82e-53	3.09e-50
MX1	ENSG00000157601	6854.78	2.95032	0.194284	15.1856	4.4e-52	4.51e-49
BLVRA	ENSG00000106605	573.872	1.74193	0.114916	15.1582	6.69e-52	6.64e-49
LOC101927741	ENSG00000287299	202.42	3.2645	0.215507	15.148	7.81e-52	7.52e-49
IFIH1	ENSG00000115267	5131.93	2.47831	0.163786	15.1314	1.01e-51	9.39e-49
CCL8	ENSG00000108700	102.193	6.31601	0.417633	15.1233	1.14e-51	1.03e-48
LINC02528	ENSG00000226004	93.2474	4.36051	0.288617	15.1083	1.43e-51	1.26e-48
PSME2	ENSG00000100911	1016.22	1.27922	0.0847698	15.0905	1.87e-51	1.61e-48
IFI6	ENSG00000126709	3250.87	3.0684	0.204019	15.0398	4.03e-51	3.37e-48
CXCL11	ENSG00000169248	48.2864	3.82586	0.255601	14.9681	1.19e-50	9.66e-48
FBXO39	ENSG00000177294	22.0244	2.88039	0.192469	14.9655	1.23e-50	9.79e-48
IFIT3	ENSG00000119917	38762.8	3.29162	0.221161	14.8834	4.23e-50	3.27e-47
LAP3	ENSG00000002549	4225.54	2.37878	0.159912	14.8755	4.75e-50	3.59e-47
OASL	ENSG00000135114	2264.23	3.18572	0.214909	14.8236	1.03e-49	7.62e-47
OTOF	ENSG00000115155	47.9543	4.6341	0.313393	14.7869	1.78e-49	1.28e-46
RSAD2	ENSG00000134321	25159.8	3.9998	0.270681	14.7768	2.07e-49	1.46e-46
DDX60	ENSG00000137628	10862	2.14936	0.146141	14.7075	5.77e-49	3.98e-46
PSMA4	ENSG00000041357	4109.6	1.14624	0.0780636	14.6834	8.24e-49	5.57e-46
PARP9	ENSG00000138496	10195	2.00131	0.136354	14.6773	9.01e-49	5.96e-46
DHX58	ENSG00000108771	362.032	2.67239	0.182483	14.6446	1.46e-48	9.26e-46
RFLNB	ENSG00000183688	536.262	-1.25156	0.0855488	-14.6298	1.81e-48	1.13e-45
ALMS1P1	ENSG00000163016	101.37	3.95943	0.27135	14.5916	3.18e-48	1.94e-45
TRIM22	ENSG00000132274	21175.2	1.82069	0.125599	14.4961	1.28e-47	7.68e-45
TNFSF10	ENSG00000121858	24866.1	2.59669	0.179815	14.441	2.86e-47	1.68e-44
NT5C3A	ENSG00000122643	9253.32	2.34851	0.163472	14.3664	8.41e-47	4.85e-44
TRIM5	ENSG00000132256	1138.58	1.80265	0.125554	14.3575	9.56e-47	5.42e-44
CASP10	ENSG00000003400	1710.75	1.02818	0.071685	14.343	1.18e-46	6.56e-44
LINC02068	ENSG00000223387	76.4759	4.27841	0.29849	14.3335	1.35e-46	7.4e-44
ATF3	ENSG00000162772	146.9	3.61561	0.252695	14.3082	1.94e-46	1.03e-43
ZBP1	ENSG00000124256	948.229	2.37422	0.165934	14.3082	1.94e-46	1.03e-43
CBR1	ENSG00000159228	236.679	1.44376	0.101009	14.2934	2.41e-46	1.25e-43
GBP1	ENSG00000117228	15026.9	2.38125	0.166979	14.2608	3.84e-46	1.97e-43
SAMD9L	ENSG00000177409	26084.5	2.07223	0.145624	14.23	5.97e-46	2.96e-43
STAT1	ENSG00000115415	23760.6	1.61036	0.113157	14.2312	5.87e-46	2.96e-43
SCARB2	ENSG00000138760	2006.41	1.4977	0.105503	14.1958	9.73e-46	4.75e-43
CCRL2	ENSG00000121797	233.798	2.07354	0.146091	14.1934	1.01e-45	4.84e-43
STAT2	ENSG00000170581	2663.02	1.97261	0.139319	14.1589	1.65e-45	7.8e-43
OAS3	ENSG00000111331	2732.85	3.13619	0.222413	14.1007	3.76e-45	1.75e-42
IFIT2	ENSG00000119922	46934.4	3.13639	0.223327	14.0439	8.39e-45	3.86e-42
STAC3	ENSG00000185482	61.0291	1.803	0.128699	14.0094	1.37e-44	6.2e-42
ZNF684	ENSG00000117010	371.328	2.12735	0.151898	14.0051	1.45e-44	6.49e-42
TRIM38	ENSG00000112343	4371.09	1.47253	0.105757	13.9237	4.55e-44	1.95e-41
GRAMD1C	ENSG00000178075	276.322	-2.06745	0.148608	-13.9121	5.35e-44	2.26e-41
IFIT5	ENSG00000152778	7427.28	2.04918	0.147602	13.8832	8.01e-44	3.3e-41
CASP7	ENSG00000165806	747.442	1.01775	0.0733247	13.8801	8.37e-44	3.41e-41
RGL1	ENSG00000143344	102.427	2.22001	0.160072	13.8688	9.79e-44	3.93e-41
RPL23P3	ENSG00000238015	51.8732	2.74373	0.198741	13.8055	2.36e-43	9.37e-41
MAFB	ENSG00000204103	327.39	2.0459	0.148463	13.7806	3.34e-43	1.31e-40
WDFY1	ENSG00000085449	3122.24	1.31564	0.0959806	13.7074	9.17e-43	3.55e-40
TMEM60	ENSG00000135211	587.676	1.02367	0.0750941	13.6318	2.59e-42	9.79e-40
TFEC	ENSG00000105967	6618.04	2.54561	0.186974	13.6148	3.27e-42	1.22e-39
NCOA7	ENSG00000111912	3045.63	2.10717	0.155111	13.5849	4.92e-42	1.8e-39
DUSP5	ENSG00000138166	395.835	1.63183	0.120533	13.5384	9.28e-42	3.27e-39
GPD2	ENSG00000115159	1951.29	1.30079	0.0960793	13.5387	9.24e-42	3.27e-39
TPMT	ENSG00000137364	899.277	1.16627	0.0861336	13.5402	9.05e-42	3.27e-39
GBP4	ENSG00000162654	4152.65	1.93353	0.14318	13.5041	1.48e-41	5.16e-39
MSR1	ENSG00000038945	636.606	2.9199	0.216878	13.4633	2.57e-41	8.87e-39
FIRRE	ENSG00000213468	159.702	1.23513	0.091871	13.4441	3.33e-41	1.14e-38
TDRD7	ENSG00000196116	2211.07	1.76282	0.131316	13.4243	4.36e-41	1.47e-38
BISPR	ENSG00000282851	223.447	1.53435	0.11432	13.4215	4.53e-41	1.51e-38
CARD6	ENSG00000132357	703.124	1.21169	0.0903755	13.4073	5.48e-41	1.81e-38
APOL6	ENSG00000221963	15647.4	1.66689	0.124502	13.3885	7.06e-41	2.31e-38
KIAA1958	ENSG00000165185	349.377	1.79995	0.134536	13.379	8.03e-41	2.6e-38
DTX3L	ENSG00000163840	5137.02	1.52985	0.1147	13.3378	1.39e-40	4.47e-38
UBE2L6	ENSG00000156587	1425.9	1.88198	0.141179	13.3304	1.54e-40	4.89e-38
SAMD9	ENSG00000205413	35446	1.79846	0.135071	13.3149	1.9e-40	5.9e-38
RUFY4	ENSG00000188282	28.2673	3.33686	0.250691	13.3107	2.01e-40	6.18e-38
EPB41L3	ENSG00000082397	796.939	1.5001	0.112966	13.2793	3.05e-40	9.23e-38
CARD17	ENSG00000255221	407.635	3.05628	0.231096	13.2252	6.28e-40	1.88e-37
NAT8	ENSG00000144035	26.3405	4.41854	0.335079	13.1866	1.05e-39	3.08e-37
NEXN	ENSG00000162614	627.137	1.73905	0.13197	13.1776	1.18e-39	3.44e-37
PARP11	ENSG00000111224	1039.51	1.17173	0.0889752	13.1692	1.32e-39	3.81e-37
HERC5	ENSG00000138646	8628.44	3.13929	0.239	13.1351	2.07e-39	5.87e-37
GRAMD1B	ENSG00000023171	209.682	1.87186	0.143162	13.0751	4.57e-39	1.28e-36
PLSCR1	ENSG00000188313	7544.13	2.40196	0.183838	13.0657	5.17e-39	1.44e-36
TOR1B	ENSG00000136816	1242.16	1.93962	0.149444	12.9789	1.61e-38	4.37e-36
EIF2AK2	ENSG00000055332	5179.85	2.04267	0.157691	12.9536	2.24e-38	6.03e-36
RIN2	ENSG00000132669	472.981	2.19002	0.170448	12.8486	8.76e-38	2.34e-35
CHMP5	ENSG00000086065	3895.21	1.60741	0.125588	12.7991	1.66e-37	4.39e-35
NMI	ENSG00000123609	4550.1	1.52263	0.11919	12.7749	2.27e-37	5.85e-35
RAB39A	ENSG00000179331	156.76	1.69619	0.132797	12.7728	2.33e-37	5.96e-35
AIM2	ENSG00000163568	1505.49	2.24766	0.176474	12.7365	3.71e-37	9.42e-35
IL1RN	ENSG00000136689	827.284	2.58235	0.203049	12.7178	4.71e-37	1.19e-34
NDC80	ENSG00000080986	514.91	1.03906	0.082031	12.6667	9.04e-37	2.26e-34
SERPING1	ENSG00000149131	218.25	3.0028	0.237537	12.6414	1.25e-36	3.07e-34
TMEM268	ENSG00000157693	274.913	1.39107	0.11031	12.6106	1.85e-36	4.44e-34
SLAMF7	ENSG00000026751	1648.41	1.10134	0.087584	12.5746	2.91e-36	6.95e-34
DYNLT1	ENSG00000146425	2326.9	1.49693	0.119428	12.5341	4.86e-36	1.15e-33
PNPT1	ENSG00000138035	1613.8	1.78006	0.142552	12.4871	8.78e-36	2.05e-33
MYOF	ENSG00000138119	697.182	1.80137	0.144338	12.4802	9.58e-36	2.19e-33
BRCA2	ENSG00000139618	1231	1.15507	0.0926062	12.4729	1.05e-35	2.38e-33
SHFL	ENSG00000130813	190.193	1.38254	0.111416	12.4088	2.34e-35	5.27e-33
SEPTIN4	ENSG00000108387	57.2298	3.01026	0.242757	12.4003	2.6e-35	5.82e-33
PML	ENSG00000140464	138.013	1.77777	0.143521	12.3868	3.08e-35	6.84e-33
GBP1P1	ENSG00000225492	567.32	3.8272	0.310075	12.3428	5.32e-35	1.17e-32
GRIN3A	ENSG00000198785	188.591	1.50472	0.121915	12.3423	5.36e-35	1.17e-32
TCN2	ENSG00000185339	44.1605	3.28551	0.266529	12.327	6.48e-35	1.41e-32
CDKN1C	ENSG00000129757	130.755	2.86614	0.232873	12.3077	8.23e-35	1.78e-32
TMEM123	ENSG00000152558	28072.9	1.50565	0.122362	12.3049	8.52e-35	1.83e-32
TLR7	ENSG00000196664	1217.99	1.48454	0.120657	12.3038	8.64e-35	1.84e-32
C1QB	ENSG00000173369	23.5651	3.81474	0.310276	12.2947	9.68e-35	2.05e-32
SAT1	ENSG00000130066	16050.2	1.9222	0.156443	12.2869	1.07e-34	2.24e-32
GLRX	ENSG00000173221	3285.45	1.18861	0.0971947	12.2292	2.17e-34	4.51e-32
GALM	ENSG00000143891	540.497	2.19484	0.17951	12.2269	2.23e-34	4.61e-32
CGAS	ENSG00000164430	736.933	1.15717	0.0949326	12.1894	3.54e-34	7.2e-32
TRIM14	ENSG00000106785	354.771	1.15185	0.0946344	12.1716	4.4e-34	8.91e-32
TNFAIP6	ENSG00000123610	3239.92	2.6934	0.221449	12.1626	4.91e-34	9.88e-32
LOC645482	ENSG00000214651	30.4886	2.66196	0.219279	12.1396	6.52e-34	1.29e-31
FRMD3	ENSG00000172159	711.321	2.17211	0.178981	12.136	6.81e-34	1.34e-31
GRASLND	ENSG00000228203	55.2675	2.26065	0.18656	12.1176	8.53e-34	1.67e-31
TRIM6	ENSG00000121236	97.5274	2.50968	0.207207	12.112	9.13e-34	1.78e-31
DDX58	ENSG00000107201	12322.7	2.1814	0.18026	12.1014	1.04e-33	2.01e-31
PHF11	ENSG00000136147	2214	1.23342	0.102027	12.0892	1.2e-33	2.32e-31
LILRB4	ENSG00000186818	103.557	1.58655	0.13185	12.0329	2.39e-33	4.56e-31
ACOT9	ENSG00000123130	1594.66	1.46592	0.121985	12.0172	2.89e-33	5.49e-31
RNF213	ENSG00000173821	11981	1.62389	0.135827	11.9556	6.07e-33	1.15e-30
CMTR1	ENSG00000137200	1317.68	1.44859	0.121247	11.9474	6.7e-33	1.26e-30
LAMP3	ENSG00000078081	281.692	3.4929	0.292665	11.9348	7.79e-33	1.46e-30
SP140	ENSG00000079263	2506.5	1.24633	0.104446	11.9327	7.99e-33	1.48e-30
APOL3	ENSG00000128284	1772.83	1.12975	0.0948415	11.912	1.03e-32	1.89e-30
PI4K2B	ENSG00000038210	1654.35	1.11937	0.0943099	11.8691	1.71e-32	3.07e-30
NA	ENSG00000286548	72.9461	2.74104	0.231133	11.8591	1.93e-32	3.42e-30
PHACTR2	ENSG00000112419	1796.78	1.12106	0.0946913	11.8391	2.45e-32	4.33e-30
TASL	ENSG00000120280	2057.12	1.40013	0.11844	11.8214	3.03e-32	5.31e-30
LMO2	ENSG00000135363	1808.6	1.5046	0.127893	11.7645	5.95e-32	1.03e-29
IFI16	ENSG00000163565	8736.07	1.48497	0.126251	11.762	6.13e-32	1.06e-29
IFI35	ENSG00000068079	454.409	2.36841	0.202068	11.7209	9.97e-32	1.69e-29
SMCO4	ENSG00000166002	182.224	1.40366	0.119768	11.7199	1.01e-31	1.7e-29
MOV10	ENSG00000155363	212.822	1.85895	0.158721	11.7121	1.11e-31	1.86e-29
ADPRH	ENSG00000144843	254.606	1.23777	0.105709	11.7092	1.14e-31	1.91e-29
WARS1	ENSG00000140105	2960.61	1.78574	0.152906	11.6787	1.64e-31	2.71e-29
SCIMP	ENSG00000161929	516.504	1.29433	0.111225	11.637	2.67e-31	4.39e-29
CARD16	ENSG00000204397	3519.85	1.52654	0.131357	11.6213	3.21e-31	5.2e-29
ADAP2	ENSG00000184060	129.456	1.42292	0.122798	11.5875	4.77e-31	7.65e-29
BST2	ENSG00000130303	485.694	1.75066	0.151714	11.5392	8.37e-31	1.34e-28
CASP1	ENSG00000137752	8688.39	1.29683	0.112557	11.5215	1.03e-30	1.63e-28
ISG15	ENSG00000187608	138.609	4.14762	0.361785	11.4643	1.99e-30	3.13e-28
SPTLC2	ENSG00000100596	4871.54	1.37521	0.120361	11.4257	3.11e-30	4.84e-28
NUB1	ENSG00000013374	1928.92	1.17959	0.103311	11.4179	3.41e-30	5.27e-28
IL15	ENSG00000164136	442.953	1.17406	0.103036	11.3947	4.44e-30	6.85e-28
ACO1	ENSG00000122729	2158.56	1.77525	0.156017	11.3786	5.35e-30	8.2e-28
SDC2	ENSG00000169439	43.4192	-2.78707	0.245156	-11.3686	6e-30	9.15e-28
ADAMTS5	ENSG00000154736	34.9702	-2.87322	0.252788	-11.3661	6.17e-30	9.37e-28
MX2	ENSG00000183486	3190.89	1.81621	0.15981	11.3648	6.26e-30	9.46e-28
RBCK1	ENSG00000125826	320.162	1.22477	0.108109	11.329	9.43e-30	1.42e-27
LINC00487	ENSG00000205837	20.8638	2.45507	0.216887	11.3196	1.05e-29	1.57e-27
TENT5A	ENSG00000112773	2906.18	1.54883	0.136935	11.3107	1.16e-29	1.73e-27
LPAR6	ENSG00000139679	4976.08	1.01781	0.0901205	11.2939	1.41e-29	2.09e-27
SMTNL1	ENSG00000214872	33.3218	2.79958	0.248109	11.2837	1.58e-29	2.32e-27
ADAM28	ENSG00000042980	995.423	-1.06236	0.0944194	-11.2515	2.28e-29	3.33e-27
FAM225A	ENSG00000231528	7.56846	3.30309	0.294597	11.2122	3.55e-29	5.12e-27
LGALS3BP	ENSG00000108679	28.4002	2.40736	0.214879	11.2033	3.93e-29	5.64e-27
CD2AP	ENSG00000198087	3389.29	1.0367	0.0925478	11.2018	4e-29	5.72e-27
FCER1G	ENSG00000158869	3310.99	1.32876	0.118943	11.1714	5.63e-29	8.01e-27
TRAFD1	ENSG00000135148	1452.36	1.42755	0.127819	11.1685	5.81e-29	8.24e-27
ZNF860	ENSG00000197385	331.312	-1.30665	0.117026	-11.1655	6.02e-29	8.49e-27
HAVCR2	ENSG00000135077	773.064	1.05344	0.0945861	11.1374	8.25e-29	1.15e-26
DHRS9	ENSG00000073737	1762.17	1.47992	0.132911	11.1346	8.51e-29	1.18e-26
CDKN1A	ENSG00000124762	113.774	1.71873	0.154857	11.0988	1.27e-28	1.76e-26
ABCA1	ENSG00000165029	2921.36	1.4852	0.134087	11.0764	1.63e-28	2.23e-26
CD1C	ENSG00000158481	185.885	-1.44777	0.130781	-11.0701	1.75e-28	2.39e-26
NT5C3AP1	ENSG00000213492	37.8861	2.21721	0.20122	11.0189	3.1e-28	4.17e-26
COL19A1	ENSG00000082293	436.447	-1.36189	0.123722	-11.0077	3.51e-28	4.68e-26
P2RX7	ENSG00000089041	177.862	1.25171	0.114036	10.9765	4.96e-28	6.59e-26
CHROMR	ENSG00000223960	521.698	1.15415	0.105308	10.9598	5.96e-28	7.89e-26
PSMB9	ENSG00000240065	2103.33	1.045	0.0953681	10.9576	6.11e-28	8.05e-26
ZCCHC2	ENSG00000141664	2879.94	1.29291	0.118189	10.9393	7.48e-28	9.81e-26
JAK2	ENSG00000096968	10619.4	1.15825	0.106347	10.8912	1.27e-27	1.64e-25
ADAR	ENSG00000160710	8372.73	1.11468	0.102347	10.8912	1.27e-27	1.64e-25
FCGR3A	ENSG00000203747	9659.25	1.31226	0.120608	10.8804	1.43e-27	1.84e-25
SQOR	ENSG00000137767	1093.67	1.13347	0.104202	10.8777	1.47e-27	1.88e-25
LILRB1	ENSG00000104972	165.194	1.44388	0.133047	10.8524	1.94e-27	2.47e-25
DEFB1	ENSG00000164825	6.6732	6.24634	0.575815	10.8478	2.04e-27	2.58e-25

### Sheet: Overlap with A549 ZIKV
Early acute genes also significantly different in early late and A549 ZIKV infection
Gene Symbol	Ensembl ID	BaseMean	Log2FoldChange	lfcSE	Stat	P-value	padj
IFI27	ENSG00000165949	1284.2	4.90358	0.255417	19.1983	3.82e-82	1.21e-77
USP18	ENSG00000184979	440.018	4.30139	0.229829	18.7156	3.7e-78	5.87e-74
RTP4	ENSG00000136514	1403.24	2.7078	0.152997	17.6984	4.31e-70	1.96e-66
CXCL10	ENSG00000169245	1622.9	5.23289	0.314425	16.6427	3.42e-62	8.35e-59
IFI44	ENSG00000137965	11351.9	3.0739	0.192756	15.9471	2.99e-57	4.51e-54
IFI44L	ENSG00000137959	25958.4	3.6444	0.233093	15.635	4.21e-55	5.81e-52
IFIT1	ENSG00000185745	30397.3	3.77549	0.245169	15.3995	1.65e-53	1.94e-50
CXCL11	ENSG00000169248	48.2864	3.82586	0.255601	14.9681	1.19e-50	9.66e-48
IFIT3	ENSG00000119917	38762.8	3.29162	0.221161	14.8834	4.23e-50	3.27e-47
RSAD2	ENSG00000134321	25159.8	3.9998	0.270681	14.7768	2.07e-49	1.46e-46
RUFY4	ENSG00000188282	28.2673	3.33686	0.250691	13.3107	2.01e-40	6.18e-38
GBP1P1	ENSG00000225492	567.32	3.8272	0.310075	12.3428	5.32e-35	1.17e-32
LINC00487	ENSG00000205837	20.8638	2.45507	0.216887	11.3196	1.05e-29	1.57e-27
SMTNL1	ENSG00000214872	33.3218	2.79958	0.248109	11.2837	1.58e-29	2.32e-27
FAM225A	ENSG00000231528	7.56846	3.30309	0.294597	11.2122	3.55e-29	5.12e-27
Early acute genes also significantly different in A549 ZIKV infection
Gene Symbol	Ensembl ID	BaseMean	Log2FoldChange	lfcSE	Stat	P-value	padj
SAMD4A	ENSG00000020577	390.774	3.03669	0.169853	17.8784	1.74e-71	9.2e-68
HERC6	ENSG00000138642	1781.33	2.38075	0.136702	17.4156	6.28e-68	2e-64
XAF1	ENSG00000132530	1865.69	2.52276	0.151301	16.6738	2.03e-62	5.38e-59
OAS2	ENSG00000111335	6657.93	2.6397	0.165008	15.9974	1.33e-57	2.23e-54
GCH1	ENSG00000131979	2691.59	1.81735	0.116427	15.6094	6.28e-55	8.31e-52
CMPK2	ENSG00000134326	4367.63	3.31152	0.215273	15.3829	2.13e-53	2.42e-50
EPSTI1	ENSG00000133106	7634.4	2.14697	0.139733	15.3648	2.82e-53	3.09e-50
MX1	ENSG00000157601	6854.78	2.95032	0.194284	15.1856	4.4e-52	4.51e-49
IFIH1	ENSG00000115267	5131.93	2.47831	0.163786	15.1314	1.01e-51	9.39e-49
IFI6	ENSG00000126709	3250.87	3.0684	0.204019	15.0398	4.03e-51	3.37e-48
OASL	ENSG00000135114	2264.23	3.18572	0.214909	14.8236	1.03e-49	7.62e-47
DDX60	ENSG00000137628	10862	2.14936	0.146141	14.7075	5.77e-49	3.98e-46
DHX58	ENSG00000108771	362.032	2.67239	0.182483	14.6446	1.46e-48	9.26e-46
CASP10	ENSG00000003400	1710.75	1.02818	0.071685	14.343	1.18e-46	6.56e-44
LINC02068	ENSG00000223387	76.4759	4.27841	0.29849	14.3335	1.35e-46	7.4e-44
ATF3	ENSG00000162772	146.9	3.61561	0.252695	14.3082	1.94e-46	1.03e-43
ZBP1	ENSG00000124256	948.229	2.37422	0.165934	14.3082	1.94e-46	1.03e-43
CBR1	ENSG00000159228	236.679	1.44376	0.101009	14.2934	2.41e-46	1.25e-43
GBP1	ENSG00000117228	15026.9	2.38125	0.166979	14.2608	3.84e-46	1.97e-43
SAMD9L	ENSG00000177409	26084.5	2.07223	0.145624	14.23	5.97e-46	2.96e-43
SCARB2	ENSG00000138760	2006.41	1.4977	0.105503	14.1958	9.73e-46	4.75e-43
IFIT2	ENSG00000119922	46934.4	3.13639	0.223327	14.0439	8.39e-45	3.86e-42
STAC3	ENSG00000185482	61.0291	1.803	0.128699	14.0094	1.37e-44	6.2e-42
MAFB	ENSG00000204103	327.39	2.0459	0.148463	13.7806	3.34e-43	1.31e-40
GBP4	ENSG00000162654	4152.65	1.93353	0.14318	13.5041	1.48e-41	5.16e-39
BISPR	ENSG00000282851	223.447	1.53435	0.11432	13.4215	4.53e-41	1.51e-38
HERC5	ENSG00000138646	8628.44	3.13929	0.239	13.1351	2.07e-39	5.87e-37
MYOF	ENSG00000138119	697.182	1.80137	0.144338	12.4802	9.58e-36	2.19e-33
CDKN1C	ENSG00000129757	130.755	2.86614	0.232873	12.3077	8.23e-35	1.78e-32
GALM	ENSG00000143891	540.497	2.19484	0.17951	12.2269	2.23e-34	4.61e-32
FRMD3	ENSG00000172159	711.321	2.17211	0.178981	12.136	6.81e-34	1.34e-31
GRASLND	ENSG00000228203	55.2675	2.26065	0.18656	12.1176	8.53e-34	1.67e-31
DDX58	ENSG00000107201	12322.7	2.1814	0.18026	12.1014	1.04e-33	2.01e-31
LILRB4	ENSG00000186818	103.557	1.58655	0.13185	12.0329	2.39e-33	4.56e-31
RNF213	ENSG00000173821	11981	1.62389	0.135827	11.9556	6.07e-33	1.15e-30
LAMP3	ENSG00000078081	281.692	3.4929	0.292665	11.9348	7.79e-33	1.46e-30
APOL3	ENSG00000128284	1772.83	1.12975	0.0948415	11.912	1.03e-32	1.89e-30
ISG15	ENSG00000187608	138.609	4.14762	0.361785	11.4643	1.99e-30	3.13e-28
MX2	ENSG00000183486	3190.89	1.81621	0.15981	11.3648	6.26e-30	9.46e-28
TENT5A	ENSG00000112773	2906.18	1.54883	0.136935	11.3107	1.16e-29	1.73e-27
LGALS3BP	ENSG00000108679	28.4002	2.40736	0.214879	11.2033	3.93e-29	5.64e-27
FCER1G	ENSG00000158869	3310.99	1.32876	0.118943	11.1714	5.63e-29	8.01e-27
ZNF860	ENSG00000197385	331.312	-1.30665	0.117026	-11.1655	6.02e-29	8.49e-27
HAVCR2	ENSG00000135077	773.064	1.05344	0.0945861	11.1374	8.25e-29	1.15e-26
JAK2	ENSG00000096968	10619.4	1.15825	0.106347	10.8912	1.27e-27	1.64e-25
LILRB1	ENSG00000104972	165.194	1.44388	0.133047	10.8524	1.94e-27	2.47e-25

### Sheet: Unique to patient ZIKV
Early acute genes also statistically different in late acute patient infection
Gene Symbol	Ensembl ID	BaseMean	Log2FoldChange	lfcSE	Stat	P-value	padj
SIGLEC1	ENSG00000088827	205.255	4.64733	0.252581	18.3994	1.33e-75	1.41e-71
HESX1	ENSG00000163666	126.094	4.93703	0.272942	18.0882	3.95e-73	3.13e-69
SPATS2L	ENSG00000196141	853.074	3.75782	0.21359	17.5936	2.76e-69	1.09e-65
CCL2	ENSG00000108691	227.403	6.24233	0.35512	17.5781	3.63e-69	1.28e-65
OAS1	ENSG00000089127	6231.21	2.93795	0.183091	16.0464	6.06e-58	1.07e-54
LINC02528	ENSG00000226004	93.2474	4.36051	0.288617	15.1083	1.43e-51	1.26e-48
FBXO39	ENSG00000177294	22.0244	2.88039	0.192469	14.9655	1.23e-50	9.79e-48
OTOF	ENSG00000115155	47.9543	4.6341	0.313393	14.7869	1.78e-49	1.28e-46
ALMS1P1	ENSG00000163016	101.37	3.95943	0.27135	14.5916	3.18e-48	1.94e-45
GRAMD1C	ENSG00000178075	276.322	-2.06745	0.148608	-13.9121	5.35e-44	2.26e-41
RPL23P3	ENSG00000238015	51.8732	2.74373	0.198741	13.8055	2.36e-43	9.37e-41
DUSP5	ENSG00000138166	395.835	1.63183	0.120533	13.5384	9.28e-42	3.27e-39
CARD17	ENSG00000255221	407.635	3.05628	0.231096	13.2252	6.28e-40	1.88e-37
NAT8	ENSG00000144035	26.3405	4.41854	0.335079	13.1866	1.05e-39	3.08e-37
TCN2	ENSG00000185339	44.1605	3.28551	0.266529	12.327	6.48e-35	1.41e-32
C1QB	ENSG00000173369	23.5651	3.81474	0.310276	12.2947	9.68e-35	2.05e-32
SDC2	ENSG00000169439	43.4192	-2.78707	0.245156	-11.3686	6e-30	9.15e-28
ADAMTS5	ENSG00000154736	34.9702	-2.87322	0.252788	-11.3661	6.17e-30	9.37e-28
DEFB1	ENSG00000164825	6.6732	6.24634	0.575815	10.8478	2.04e-27	2.58e-25
Early acute genes not found statisitcally significant in late acute or infection models
Gene Symbol	Ensembl ID	BaseMean	Log2FoldChange	lfcSE	Stat	P-value	padj
CTSL	ENSG00000135047	459.15	2.71977	0.150995	18.0124	1.56e-72	9.9e-69
GBP3	ENSG00000117226	2966.59	1.72772	0.100813	17.1378	7.75e-66	2.24e-62
MS4A4A	ENSG00000110079	360.477	3.27338	0.197011	16.6152	5.41e-62	1.23e-58
MTHFD2	ENSG00000065911	1183.43	1.32483	0.0799126	16.5785	9.96e-62	2.11e-58
PLAC8	ENSG00000145287	4750.22	1.47545	0.0893926	16.5053	3.36e-61	6.67e-58
TRIM69	ENSG00000185880	2678.49	1.52735	0.09315	16.3967	2.02e-60	3.77e-57
MT2A	ENSG00000125148	131.115	3.23833	0.202999	15.9525	2.74e-57	4.35e-54
PARP12	ENSG00000059378	2262.51	1.9313	0.12333	15.6596	2.86e-55	4.12e-52
CD300E	ENSG00000186407	2005.68	2.37998	0.153428	15.5121	2.87e-54	3.65e-51
BLVRA	ENSG00000106605	573.872	1.74193	0.114916	15.1582	6.69e-52	6.64e-49
LOC101927741	ENSG00000287299	202.42	3.2645	0.215507	15.148	7.81e-52	7.52e-49
CCL8	ENSG00000108700	102.193	6.31601	0.417633	15.1233	1.14e-51	1.03e-48
PSME2	ENSG00000100911	1016.22	1.27922	0.0847698	15.0905	1.87e-51	1.61e-48
LAP3	ENSG00000002549	4225.54	2.37878	0.159912	14.8755	4.75e-50	3.59e-47
PSMA4	ENSG00000041357	4109.6	1.14624	0.0780636	14.6834	8.24e-49	5.57e-46
PARP9	ENSG00000138496	10195	2.00131	0.136354	14.6773	9.01e-49	5.96e-46
RFLNB	ENSG00000183688	536.262	-1.25156	LINC02528	-14.6298	1.81e-48	1.13e-45
TRIM22	ENSG00000132274	21175.2	1.82069	0.125599	14.4961	1.28e-47	7.68e-45
TNFSF10	ENSG00000121858	24866.1	2.59669	0.179815	14.441	2.86e-47	1.68e-44
NT5C3A	ENSG00000122643	9253.32	2.34851	0.163472	14.3664	8.41e-47	4.85e-44
TRIM5	ENSG00000132256	1138.58	1.80265	0.125554	14.3575	9.56e-47	5.42e-44
STAT1	ENSG00000115415	23760.6	1.61036	0.113157	14.2312	5.87e-46	2.96e-43
CCRL2	ENSG00000121797	233.798	2.07354	0.146091	14.1934	1.01e-45	4.84e-43
STAT2	ENSG00000170581	2663.02	1.97261	0.139319	14.1589	1.65e-45	7.8e-43
OAS3	ENSG00000111331	2732.85	3.13619	0.222413	14.1007	3.76e-45	1.75e-42
ZNF684	ENSG00000117010	371.328	2.12735	0.151898	14.0051	1.45e-44	6.49e-42
TRIM38	ENSG00000112343	4371.09	1.47253	0.105757	13.9237	4.55e-44	1.95e-41
IFIT5	ENSG00000152778	7427.28	2.04918	0.147602	13.8832	8.01e-44	3.3e-41
CASP7	ENSG00000165806	747.442	1.01775	0.0733247	13.8801	8.37e-44	3.41e-41
RGL1	ENSG00000143344	102.427	2.22001	0.160072	13.8688	9.79e-44	3.93e-41
WDFY1	ENSG00000085449	3122.24	1.31564	0.0959806	13.7074	9.17e-43	3.55e-40
TMEM60	ENSG00000135211	587.676	1.02367	0.0750941	13.6318	2.59e-42	9.79e-40
TFEC	ENSG00000105967	6618.04	2.54561	0.186974	13.6148	3.27e-42	1.22e-39
NCOA7	ENSG00000111912	3045.63	2.10717	0.155111	13.5849	4.92e-42	1.8e-39
GPD2	ENSG00000115159	1951.29	1.30079	0.0960793	13.5387	9.24e-42	3.27e-39
TPMT	ENSG00000137364	899.277	1.16627	0.0861336	13.5402	9.05e-42	3.27e-39
MSR1	ENSG00000038945	636.606	2.9199	0.216878	13.4633	2.57e-41	8.87e-39
FIRRE	ENSG00000213468	159.702	1.23513	0.091871	13.4441	3.33e-41	1.14e-38
TDRD7	ENSG00000196116	2211.07	1.76282	0.131316	13.4243	4.36e-41	1.47e-38
CARD6	ENSG00000132357	703.124	1.21169	0.0903755	13.4073	5.48e-41	1.81e-38
APOL6	ENSG00000221963	15647.4	1.66689	0.124502	13.3885	7.06e-41	2.31e-38
KIAA1958	ENSG00000165185	349.377	1.79995	0.134536	13.379	8.03e-41	2.6e-38
DTX3L	ENSG00000163840	5137.02	1.52985	0.1147	13.3378	1.39e-40	4.47e-38
UBE2L6	ENSG00000156587	1425.9	1.88198	0.141179	13.3304	1.54e-40	4.89e-38
SAMD9	ENSG00000205413	35446	1.79846	0.135071	13.3149	1.9e-40	5.9e-38
EPB41L3	ENSG00000082397	796.939	1.5001	0.112966	13.2793	3.05e-40	9.23e-38
NEXN	ENSG00000162614	627.137	1.73905	0.13197	13.1776	1.18e-39	3.44e-37
PARP11	ENSG00000111224	1039.51	1.17173	0.0889752	13.1692	1.32e-39	3.81e-37
GRAMD1B	ENSG00000023171	209.682	1.87186	0.143162	13.0751	4.57e-39	1.28e-36
PLSCR1	ENSG00000188313	7544.13	2.40196	0.183838	13.0657	5.17e-39	1.44e-36
TOR1B	ENSG00000136816	1242.16	1.93962	0.149444	12.9789	1.61e-38	4.37e-36
EIF2AK2	ENSG00000055332	5179.85	2.04267	0.157691	12.9536	2.24e-38	6.03e-36
RIN2	ENSG00000132669	472.981	2.19002	0.170448	12.8486	8.76e-38	2.34e-35
CHMP5	ENSG00000086065	3895.21	1.60741	0.125588	12.7991	1.66e-37	4.39e-35
NMI	ENSG00000123609	4550.1	1.52263	0.11919	12.7749	2.27e-37	5.85e-35
RAB39A	ENSG00000179331	156.76	1.69619	0.132797	12.7728	2.33e-37	5.96e-35
AIM2	ENSG00000163568	1505.49	2.24766	0.176474	12.7365	3.71e-37	9.42e-35
IL1RN	ENSG00000136689	827.284	2.58235	0.203049	12.7178	4.71e-37	1.19e-34
NDC80	ENSG00000080986	514.91	1.03906	0.082031	12.6667	9.04e-37	2.26e-34
SERPING1	ENSG00000149131	218.25	3.0028	0.237537	12.6414	1.25e-36	3.07e-34
TMEM268	ENSG00000157693	274.913	1.39107	0.11031	12.6106	1.85e-36	4.44e-34
SLAMF7	ENSG00000026751	1648.41	1.10134	0.087584	12.5746	2.91e-36	6.95e-34
DYNLT1	ENSG00000146425	2326.9	1.49693	0.119428	12.5341	4.86e-36	1.15e-33
PNPT1	ENSG00000138035	1613.8	1.78006	0.142552	12.4871	8.78e-36	2.05e-33
BRCA2	ENSG00000139618	1231	1.15507	0.0926062	12.4729	1.05e-35	2.38e-33
SHFL	ENSG00000130813	190.193	1.38254	0.111416	12.4088	2.34e-35	5.27e-33
SEPTIN4	ENSG00000108387	57.2298	3.01026	0.242757	12.4003	2.6e-35	5.82e-33
PML	ENSG00000140464	138.013	1.77777	0.143521	12.3868	3.08e-35	6.84e-33
GRIN3A	ENSG00000198785	188.591	1.50472	0.121915	12.3423	5.36e-35	1.17e-32
TMEM123	ENSG00000152558	28072.9	1.50565	0.122362	12.3049	8.52e-35	1.83e-32
TLR7	ENSG00000196664	1217.99	1.48454	0.120657	12.3038	8.64e-35	1.84e-32
SAT1	ENSG00000130066	16050.2	1.9222	0.156443	12.2869	1.07e-34	2.24e-32
GLRX	ENSG00000173221	3285.45	1.18861	0.0971947	12.2292	2.17e-34	4.51e-32
CGAS	ENSG00000164430	736.933	1.15717	0.0949326	12.1894	3.54e-34	7.2e-32
TRIM14	ENSG00000106785	354.771	1.15185	0.0946344	12.1716	4.4e-34	8.91e-32
TNFAIP6	ENSG00000123610	3239.92	2.6934	0.221449	12.1626	4.91e-34	9.88e-32
LOC645482	ENSG00000214651	30.4886	2.66196	0.219279	12.1396	6.52e-34	1.29e-31
TRIM6	ENSG00000121236	97.5274	2.50968	0.207207	12.112	9.13e-34	1.78e-31
PHF11	ENSG00000136147	2214	1.23342	0.102027	12.0892	1.2e-33	2.32e-31
ACOT9	ENSG00000123130	1594.66	1.46592	0.121985	12.0172	2.89e-33	5.49e-31
CMTR1	ENSG00000137200	1317.68	1.44859	0.121247	11.9474	6.7e-33	1.26e-30
SP140	ENSG00000079263	2506.5	1.24633	0.104446	11.9327	7.99e-33	1.48e-30
PI4K2B	ENSG00000038210	1654.35	1.11937	0.0943099	11.8691	1.71e-32	3.07e-30
PHACTR2	ENSG00000112419	1796.78	1.12106	0.0946913	11.8391	2.45e-32	4.33e-30
TASL	ENSG00000120280	2057.12	1.40013	0.11844	11.8214	3.03e-32	5.31e-30
LMO2	ENSG00000135363	1808.6	1.5046	0.127893	11.7645	5.95e-32	1.03e-29
IFI16	ENSG00000163565	8736.07	1.48497	0.126251	11.762	6.13e-32	1.06e-29
IFI35	ENSG00000068079	454.409	2.36841	0.202068	11.7209	9.97e-32	1.69e-29
SMCO4	ENSG00000166002	182.224	1.40366	0.119768	11.7199	1.01e-31	1.7e-29
MOV10	ENSG00000155363	212.822	1.85895	0.158721	11.7121	1.11e-31	1.86e-29
ADPRH	ENSG00000144843	254.606	1.23777	0.105709	11.7092	1.14e-31	1.91e-29
WARS1	ENSG00000140105	2960.61	1.78574	0.152906	11.6787	1.64e-31	2.71e-29
SCIMP	ENSG00000161929	516.504	1.29433	0.111225	11.637	2.67e-31	4.39e-29
CARD16	ENSG00000204397	3519.85	1.52654	0.131357	11.6213	3.21e-31	5.2e-29
ADAP2	ENSG00000184060	129.456	1.42292	0.122798	11.5875	4.77e-31	7.65e-29
BST2	ENSG00000130303	485.694	1.75066	0.151714	11.5392	8.37e-31	1.34e-28
CASP1	ENSG00000137752	8688.39	1.29683	0.112557	11.5215	1.03e-30	1.63e-28
SPTLC2	ENSG00000100596	4871.54	1.37521	0.120361	11.4257	3.11e-30	4.84e-28
NUB1	ENSG00000013374	1928.92	1.17959	0.103311	11.4179	3.41e-30	5.27e-28
IL15	ENSG00000164136	442.953	1.17406	0.103036	11.3947	4.44e-30	6.85e-28
ACO1	ENSG00000122729	2158.56	1.77525	0.156017	11.3786	5.35e-30	8.2e-28
RBCK1	ENSG00000125826	320.162	1.22477	0.108109	11.329	9.43e-30	1.42e-27
LPAR6	ENSG00000139679	4976.08	1.01781	0.0901205	11.2939	1.41e-29	2.09e-27
ADAM28	ENSG00000042980	995.423	-1.06236	0.0944194	-11.2515	2.28e-29	3.33e-27
CD2AP	ENSG00000198087	3389.29	1.0367	0.0925478	11.2018	4e-29	5.72e-27
TRAFD1	ENSG00000135148	1452.36	1.42755	0.127819	11.1685	5.81e-29	8.24e-27
DHRS9	ENSG00000073737	1762.17	1.47992	0.132911	11.1346	8.51e-29	1.18e-26
CDKN1A	ENSG00000124762	113.774	1.71873	0.154857	11.0988	1.27e-28	1.76e-26
ABCA1	ENSG00000165029	2921.36	1.4852	0.134087	11.0764	1.63e-28	2.23e-26
CD1C	ENSG00000158481	185.885	-1.44777	0.130781	-11.0701	1.75e-28	2.39e-26
NT5C3AP1	ENSG00000213492	37.8861	2.21721	0.20122	11.0189	3.1e-28	4.17e-26
COL19A1	ENSG00000082293	436.447	-1.36189	0.123722	-11.0077	3.51e-28	4.68e-26
P2RX7	ENSG00000089041	177.862	1.25171	0.114036	10.9765	4.96e-28	6.59e-26
CHROMR	ENSG00000223960	521.698	1.15415	0.105308	10.9598	5.96e-28	7.89e-26
PSMB9	ENSG00000240065	2103.33	1.045	0.0953681	10.9576	6.11e-28	8.05e-26
ZCCHC2	ENSG00000141664	2879.94	1.29291	0.118189	10.9393	7.48e-28	9.81e-26
ADAR	ENSG00000160710	8372.73	1.11468	0.102347	10.8912	1.27e-27	1.64e-25
FCGR3A	ENSG00000203747	9659.25	1.31226	0.120608	10.8804	1.43e-27	1.84e-25
SQOR	ENSG00000137767	1093.67	1.13347	0.104202	10.8777	1.47e-27	1.88e-25
