## Supplementary Tables S3-S15 for "Zika virus infection in a cell culture model reflects the transcriptomic signatures in patients": TableS4_LA_ZIKV_top200.xlsx

### Sheet: Table S7 LA Top 200 DEGs
Table S7: Top 200 DGE genes of late acute infection relative to the convalescent time point.
Gene	Ensembl ID	BaseMean	Log2FoldChange	lfcSE	Stat	P-value	padj
IFI27	ENSG00000165949	1284.2	4.22453	0.255426	16.5391	1.92e-61	6.51e-57
CDC6	ENSG00000094804	179.228	2.36803	0.155246	15.2535	1.56e-52	2.65e-48
CLSPN	ENSG00000092853	196.845	1.65147	0.117849	14.0134	1.29e-44	1.46e-40
CDC25A	ENSG00000164045	72.3662	2.47117	0.182336	13.5528	7.62e-42	4.32e-38
CCNB2	ENSG00000157456	160.967	2.2641	0.1686	13.4288	4.1e-41	1.99e-37
RRM2	ENSG00000171848	711.873	2.45256	0.182926	13.4074	5.47e-41	2.06e-37
ORC1	ENSG00000085840	71.0578	2.14695	0.160031	13.4158	4.88e-41	2.06e-37
EXO1	ENSG00000174371	127.073	1.78892	0.134454	13.305	2.17e-40	7.35e-37
CHEK1	ENSG00000149554	229.991	1.73574	0.130529	13.2977	2.39e-40	7.37e-37
PCNA	ENSG00000132646	1478.7	1.2725	0.0959254	13.2655	3.67e-40	1.04e-36
RAD51	ENSG00000051180	66.5753	2.08915	0.157799	13.2393	5.2e-40	1.26e-36
RNF44	ENSG00000146083	162.984	-1.08987	0.0822892	-13.2443	4.87e-40	1.26e-36
GINS2	ENSG00000131153	104.689	1.92712	0.145674	13.2289	5.97e-40	1.35e-36
KIF2C	ENSG00000142945	74.7758	2.13935	0.16189	13.2149	7.2e-40	1.53e-36
FEN1	ENSG00000168496	249.807	1.60696	0.121787	13.1948	9.4e-40	1.81e-36
RACGAP1	ENSG00000161800	454.765	1.07054	0.0811421	13.1934	9.58e-40	1.81e-36
ESCO2	ENSG00000171320	200.525	1.78279	0.136237	13.0859	3.96e-39	7.08e-36
SHCBP1	ENSG00000171241	203.036	1.93114	0.147829	13.0634	5.33e-39	8.62e-36
CEP55	ENSG00000138180	249.756	2.25589	0.173093	13.0328	7.97e-39	1.23e-35
RAD51AP1	ENSG00000111247	166.516	1.17802	0.0904449	13.0247	8.85e-39	1.31e-35
CCNA2	ENSG00000145386	400.284	1.95923	0.152486	12.8486	8.76e-38	1.24e-34
PTTG1	ENSG00000164611	244.563	1.7734	0.138441	12.8098	1.45e-37	1.96e-34
UBE2T	ENSG00000077152	105.055	1.64289	0.128307	12.8044	1.55e-37	2.02e-34
CDK1	ENSG00000170312	355.435	1.99249	0.156456	12.7351	3.77e-37	4.69e-34
DHFR	ENSG00000228716	492.868	1.26742	0.0995371	12.7332	3.87e-37	4.69e-34
MCM4	ENSG00000104738	516.58	1.6089	0.127272	12.6415	1.25e-36	1.41e-33
SPAG5	ENSG00000076382	140.31	1.87321	0.148349	12.6271	1.5e-36	1.64e-33
CDC45	ENSG00000093009	39.9864	2.53805	0.201329	12.6065	1.94e-36	2.06e-33
ZWINT	ENSG00000122952	170.335	2.05446	0.163115	12.5952	2.24e-36	2.31e-33
PBK	ENSG00000168078	95.2875	2.2792	0.18165	12.5472	4.12e-36	3.99e-33
HJURP	ENSG00000123485	72.5001	1.99624	0.160142	12.4655	1.15e-35	1.09e-32
TRIP13	ENSG00000071539	64.6403	2.06964	0.166256	12.4485	1.42e-35	1.31e-32
ORC6	ENSG00000091651	70.8161	1.3982	0.112929	12.3813	3.3e-35	2.95e-32
KIF20A	ENSG00000112984	99.9504	1.83962	0.149188	12.3309	6.17e-35	5.38e-32
BUB1	ENSG00000169679	608.991	1.46755	0.120146	12.2147	2.6e-34	2.2e-31
CENPW	ENSG00000203760	57.0161	1.66137	0.136096	12.2074	2.84e-34	2.35e-31
H2BC3	ENSG00000276410	272.989	2.24066	0.183683	12.1985	3.17e-34	2.56e-31
CKS1B	ENSG00000173207	161.267	1.1338	0.0936891	12.1017	1.03e-33	8.17e-31
H2AC4	ENSG00000278463	113.017	2.49894	0.206899	12.0781	1.38e-33	1.06e-30
BIRC5	ENSG00000089685	100.693	2.42227	0.201612	12.0145	2.98e-33	2.2e-30
H2BC14	ENSG00000273703	181.477	2.3516	0.196322	11.9783	4.62e-33	3.34e-30
PRDX4	ENSG00000123131	433.646	1.09495	0.0920253	11.8983	1.21e-32	8.54e-30		4
H3C8	ENSG00000273983	150.49	2.43757	0.205123	11.8835	1.44e-32	1e-29
H3C2	ENSG00000286522	362.378	2.52504	0.213294	11.8383	2.47e-32	1.68e-29
STMN1	ENSG00000117632	1450.12	1.6529	0.139867	11.8176	3.17e-32	2.11e-29
FANCI	ENSG00000140525	573.223	1.06575	0.0905468	11.7701	5.56e-32	3.63e-29
MANF	ENSG00000145050	602.292	1.16078	0.0988946	11.7376	8.18e-32	5.24e-29
CKS2	ENSG00000123975	243.72	1.16012	0.0990083	11.7174	1.04e-31	6.53e-29
MCM6	ENSG00000076003	779.123	1.16999	0.100227	11.6734	1.74e-31	1.08e-28
TPX2	ENSG00000088325	329.862	1.40045	0.121108	11.5636	6.3e-31	3.75e-28
TOP2A	ENSG00000131747	1373.81	1.45914	0.126296	11.5534	7.1e-31	4.15e-28
CENPA	ENSG00000115163	31.178	1.55608	0.135026	11.5243	9.95e-31	5.73e-28
CDCA2	ENSG00000184661	132.764	1.70791	0.149217	11.4458	2.47e-30	1.4e-27
WDR76	ENSG00000092470	513.923	1.02787	0.0902356	11.3909	4.64e-30	2.58e-27
TIMD4	ENSG00000145850	46.3364	1.9599	0.172356	11.3713	5.81e-30	3.13e-27
CD38	ENSG00000004468	960.561	1.15338	0.101674	11.3439	7.95e-30	4.22e-27
SKA1	ENSG00000154839	81.1499	1.69066	0.149491	11.3095	1.18e-29	6.15e-27
CDCA5	ENSG00000146670	26.7438	2.25941	0.201037	11.2388	2.63e-29	1.31e-26
IGHV3-7	ENSG00000211938	300.355	2.51298	0.225095	11.1641	6.11e-29	3.01e-26
GMNN	ENSG00000112312	283.059	1.04391	0.0937454	11.1356	8.42e-29	4.08e-26
NME1	ENSG00000239672	164.077	1.15922	0.104352	11.1087	1.14e-28	5.37e-26
NUF2	ENSG00000143228	216.476	1.41455	0.127518	11.093	1.36e-28	6.31e-26
TCF19	ENSG00000137310	141.009	1.24924	0.112867	11.0682	1.79e-28	8.21e-26
H2BC9	ENSG00000275713	357.035	1.6719	0.151096	11.0651	1.85e-28	8.39e-26
NEK2	ENSG00000117650	101.177	1.89657	0.17144	11.0626	1.91e-28	8.51e-26
TSPAN5	ENSG00000168785	1364.51	-1.51015	0.13798	-10.9447	7.04e-28	3.07e-25
KIFC1	ENSG00000237649	34.0909	2.08896	0.191142	10.9288	8.39e-28	3.61e-25
FABP5	ENSG00000164687	84.5204	1.29524	0.118819	10.9009	1.14e-27	4.78e-25
HMGB3	ENSG00000029993	90.5907	1.65763	0.152199	10.8911	1.27e-27	5.26e-25
TXNDC11	ENSG00000153066	676.895	1.00446	0.0924493	10.865	1.69e-27	6.76e-25
DEPDC1B	ENSG00000035499	176.509	1.45292	0.133911	10.8499	2e-27	7.88e-25
MKI67	ENSG00000148773	691.933	1.42991	0.132117	10.8231	2.68e-27	1.04e-24
E2F7	ENSG00000165891	51.5275	1.59221	0.147149	10.8204	2.76e-27	1.06e-24
UBE2C	ENSG00000175063	53.2691	1.76301	0.163064	10.8118	3.03e-27	1.15e-24
CENPF	ENSG00000117724	808.735	1.26495	0.117178	10.7951	3.63e-27	1.37e-24
SPC24	ENSG00000161888	24.5285	2.33427	0.216532	10.7803	4.27e-27	1.59e-24
XBP1	ENSG00000100219	3776.09	1.0891	0.101203	10.7615	5.23e-27	1.93e-24
H3C12	ENSG00000197153	131.216	2.59171	0.241021	10.753	5.73e-27	2.07e-24
IGHV3-74	ENSG00000224650	95.3669	2.27826	0.212033	10.7448	6.27e-27	2.24e-24
H2BC17	ENSG00000274641	155.631	2.48673	0.233114	10.6674	1.45e-26	5.11e-24
PLK4	ENSG00000142731	257.418	1.19697	0.112676	10.6231	2.33e-26	8.14e-24
RNY3	ENSG00000202354	31.4798	-1.9813	0.186747	-10.6095	2.69e-26	9.32e-24
RNF11	ENSG00000123091	4773.16	-1.19021	0.11301	-10.532	6.15e-26	2.01e-23
GINS3	ENSG00000181938	68.4234	1.14477	0.109011	10.5014	8.51e-26	2.73e-23
UAP1	ENSG00000117143	742.112	1.04466	0.0997202	10.4759	1.11e-25	3.47e-23
CENPN	ENSG00000166451	119.213	1.02676	0.0981098	10.4654	1.25e-25	3.84e-23
CDC20	ENSG00000117399	40.3246	1.92164	0.185101	10.3816	3.01e-25	8.96e-23
TTK	ENSG00000112742	289.121	1.24211	0.120021	10.3491	4.22e-25	1.23e-22
GGH	ENSG00000137563	160.484	1.59589	0.154629	10.3208	5.68e-25	1.62e-22
BAG1	ENSG00000107262	3320.2	-1.43627	0.139662	-10.2839	8.33e-25	2.32e-22
XRCC2	ENSG00000196584	97.3682	1.34255	0.130943	10.2529	1.15e-24	3.09e-22
IGKV3-15	ENSG00000244437	216.674	2.56175	0.249982	10.2477	1.21e-24	3.24e-22
GSPT1	ENSG00000103342	6532.41	-1.16173	0.113525	-10.2333	1.41e-24	3.73e-22
CKAP2L	ENSG00000169607	103.371	1.23233	0.120717	10.2084	1.82e-24	4.79e-22
CACNB4	ENSG00000182389	198.547	-1.62875	0.160256	-10.1634	2.89e-24	7.46e-22
H2BC5	ENSG00000158373	644.599	1.18457	0.116717	10.149	3.35e-24	8.54e-22
DUSP5	ENSG00000138166	395.835	1.22222	0.120538	10.1397	3.68e-24	9.33e-22
H2BC7	ENSG00000277224	322.306	1.26063	0.124644	10.1139	4.79e-24	1.21e-21
MAP7	ENSG00000135525	81.0713	-1.32955	0.131997	-10.0726	7.3e-24	1.77e-21
RPL39L	ENSG00000163923	41.3991	1.0715	0.106659	10.0461	9.56e-24	2.29e-21
H2BC8	ENSG00000273802	516.982	1.71371	0.170724	10.0379	1.04e-23	2.47e-21
H2BC6	ENSG00000274290	115.158	1.54247	0.153838	10.0266	1.16e-23	2.73e-21
ASPM	ENSG00000066279	1137.22	1.23237	0.123033	10.0166	1.29e-23	3e-21
DSCC1	ENSG00000136982	138.593	1.23797	0.124084	9.97687	1.92e-23	4.45e-21
CDCA3	ENSG00000111665	25.9014	1.80551	0.182345	9.90161	4.1e-23	9.09e-21
SDC1	ENSG00000115884	10.454	2.72537	0.275808	9.88138	5.01e-23	1.11e-20
SEC11C	ENSG00000166562	1094.44	1.32425	0.134284	9.86155	6.11e-23	1.32e-20
CCNE1	ENSG00000105173	53.4089	1.43288	0.145646	9.83815	7.71e-23	1.65e-20
FBXO7	ENSG00000100225	10966.9	-1.19742	0.121755	-9.83466	7.98e-23	1.69e-20
IGKV1-5	ENSG00000243466	741.737	1.9017	0.193636	9.82101	9.14e-23	1.93e-20
MKRN1	ENSG00000133606	11118.1	-1.16721	0.118883	-9.81807	9.41e-23	1.96e-20
TICRR	ENSG00000140534	24.9679	1.56006	0.159649	9.77182	1.49e-22	3.06e-20
E2F8	ENSG00000129173	33.806	1.54483	0.158522	9.7452	1.93e-22	3.96e-20
HASPIN	ENSG00000177602	22.5394	1.69988	0.17501	9.71303	2.65e-22	5.3e-20
MTFR2	ENSG00000146410	34.9293	1.23701	0.127375	9.71152	2.69e-22	5.35e-20
DTL	ENSG00000143476	295.416	1.20245	0.124434	9.66336	4.31e-22	8.37e-20
H2AC12	ENSG00000274997	56.1596	2.45381	0.254051	9.6587	4.52e-22	8.71e-20
IGKC	ENSG00000211592	7798.78	1.94021	0.200905	9.65738	4.57e-22	8.78e-20
RAB2B	ENSG00000129472	1225.24	-1.05372	0.10932	-9.63882	5.48e-22	1.05e-19
MXI1	ENSG00000119950	2971.45	-1.00639	0.104765	-9.60618	7.53e-22	1.43e-19
FAM210B	ENSG00000124098	2880.63	-1.34451	0.140296	-9.58337	9.39e-22	1.75e-19
GLRX5	ENSG00000182512	1535.59	-1.21789	0.127844	-9.52634	1.63e-21	2.99e-19
DCAF12	ENSG00000198876	8880.18	-1.47092	0.154667	-9.51025	1.9e-21	3.45e-19
SNCA	ENSG00000145335	5536.02	-1.58695	0.167238	-9.48918	2.33e-21	4.21e-19
PDIA4	ENSG00000155660	842.58	1.06996	0.112825	9.48334	2.46e-21	4.42e-19
MCM10	ENSG00000065328	202.225	1.15298	0.121762	9.4691	2.82e-21	5.05e-19
OR2B6	ENSG00000124657	28.4284	1.6717	0.17729	9.42921	4.13e-21	7.27e-19
STRADB	ENSG00000082146	10589.1	-1.71266	0.181913	-9.41475	4.74e-21	8.26e-19
H3C7	ENSG00000277775	67.5478	2.76535	0.293752	9.41392	4.78e-21	8.27e-19
IFI27L1	ENSG00000165948	32.5229	1.44969	0.154538	9.38083	6.55e-21	1.12e-18
CENPU	ENSG00000151725	281.292	1.09391	0.116665	9.37645	6.82e-21	1.15e-18
YBX3	ENSG00000060138	3355.71	-1.28936	0.137688	-9.3644	7.65e-21	1.27e-18
HMMR	ENSG00000072571	398.112	1.31558	0.140836	9.34123	9.52e-21	1.57e-18
IGKV1-39	ENSG00000242371	60.594	2.50449	0.269652	9.28784	1.57e-20	2.56e-18
FBXO39	ENSG00000177294	22.0244	1.80229	0.194485	9.26699	1.91e-20	3.07e-18
LOC286059	ENSG00000246130	45.1021	-1.48794	0.160563	-9.26698	1.91e-20	3.07e-18
IGLV6-57	ENSG00000211640	66.9793	2.4554	0.26521	9.25833	2.08e-20	3.31e-18
CTLA4	ENSG00000163599	212.899	1.00007	0.10833	9.23171	2.66e-20	4.19e-18
IGHV4-39	ENSG00000211959	70.777	2.41449	0.261618	9.22904	2.73e-20	4.23e-18
H3C3	ENSG00000287080	90.5432	2.50249	0.271473	9.2182	3.02e-20	4.66e-18
TYMS	ENSG00000176890	19.786	1.60947	0.1747	9.21276	3.18e-20	4.88e-18
H1-5	ENSG00000184357	383.938	2.50328	0.272456	9.18785	4.01e-20	6.05e-18
CCNB1	ENSG00000134057	453.992	1.11025	0.120834	9.18824	3.99e-20	6.05e-18
IGKV1D-39	ENSG00000251546	51.0227	2.62814	0.286152	9.18442	4.14e-20	6.22e-18
H2AC13	ENSG00000196747	82.9458	1.7127	0.1868	9.16864	4.79e-20	7.1e-18
CDCA8	ENSG00000134690	35.2961	1.11559	0.121768	9.16155	5.12e-20	7.54e-18
KIF11	ENSG00000138160	715.174	1.05033	0.114653	9.1609	5.15e-20	7.54e-18
IGKV4-1	ENSG00000211598	849.002	2.12519	0.232121	9.15553	5.41e-20	7.85e-18
PLS3	ENSG00000102024	79.7751	1.42713	0.15638	9.12603	7.11e-20	1.02e-17
MARCHF8	ENSG00000165406	3321.09	-1.17524	0.129217	-9.09509	9.45e-20	1.34e-17
SLC14A1	ENSG00000141469	453.949	-1.27744	0.14063	-9.08367	1.05e-19	1.48e-17
KIF4A	ENSG00000090889	100.316	1.03166	0.11417	9.03619	1.62e-19	2.24e-17
IGKV1-16	ENSG00000240864	210.682	2.27084	0.251404	9.03265	1.68e-19	2.29e-17
IGHV3-53	ENSG00000211967	100.426	2.57166	0.285565	9.00553	2.15e-19	2.88e-17
MCM2	ENSG00000073111	48.5867	1.71097	0.191125	8.9521	3.49e-19	4.59e-17
H2AX	ENSG00000188486	21.5823	1.28409	0.143932	8.92145	4.6e-19	5.94e-17
PDIA5	ENSG00000065485	78.2504	1.04718	0.117397	8.91998	4.66e-19	6e-17
FECH	ENSG00000066926	1136.61	-1.08571	0.121776	-8.91565	4.85e-19	6.21e-17
EPB41	ENSG00000159023	18933.1	-1.05505	0.118604	-8.89561	5.81e-19	7.36e-17
IGLV1-44	ENSG00000211651	53.3468	2.18073	0.24565	8.87738	6.85e-19	8.61e-17
IGLV2-14	ENSG00000211666	331.157	1.97664	0.223446	8.84616	9.06e-19	1.11e-16
MT1E	ENSG00000169715	24.0881	1.45465	0.164455	8.8453	9.13e-19	1.12e-16
FAM72B	ENSG00000188610	31.0836	1.31105	0.148221	8.84527	9.13e-19	1.12e-16
PSAT1	ENSG00000135069	111.761	1.06934	0.121115	8.82914	1.05e-18	1.28e-16
ANKUB1	ENSG00000206199	120.526	-1.16358	0.132035	-8.81265	1.22e-18	1.47e-16
H2AC21	ENSG00000184270	133.404	1.38872	0.157693	8.80649	1.29e-18	1.54e-16
IGKV1-27	ENSG00000244575	123.877	1.97441	0.224658	8.7885	1.52e-18	1.8e-16
IGKV3D-15	ENSG00000224041	9.4055	2.82103	0.321764	8.76738	1.83e-18	2.16e-16
IGKV3-20	ENSG00000239951	696.196	2.00415	0.228753	8.76123	1.93e-18	2.26e-16
DEPDC1	ENSG00000024526	176.363	1.14148	0.130688	8.73436	2.45e-18	2.82e-16
HSP90B1	ENSG00000166598	5267.32	1.00717	0.115601	8.71245	2.97e-18	3.39e-16
SLC27A2	ENSG00000140284	53.6248	1.21582	0.139939	8.68821	3.68e-18	4.11e-16
IGLC2	ENSG00000211677	1238.59	2.24329	0.258334	8.68368	3.83e-18	4.25e-16
DLGAP5	ENSG00000126787	720.283	1.06295	0.122599	8.67012	4.32e-18	4.77e-16
POGLUT2	ENSG00000134901	24.4611	1.26458	0.146053	8.65833	4.79e-18	5.28e-16
IGLV3-10	ENSG00000211669	35.311	2.6088	0.301746	8.64567	5.35e-18	5.82e-16
MPP1	ENSG00000130830	4009	-1.24819	0.145072	-8.60394	7.7e-18	8.12e-16
AUNIP	ENSG00000127423	25.7645	1.02916	0.119902	8.58336	9.21e-18	9.6e-16
TRIM58	ENSG00000162722	1712.2	-1.35585	0.158116	-8.57503	9.91e-18	1.03e-15
CLEC9A	ENSG00000197992	66.2417	-1.24862	0.145776	-8.56537	1.08e-17	1.11e-15
SIGLEC1	ENSG00000088827	205.255	2.16728	0.253282	8.55681	1.16e-17	1.18e-15
ARHGEF40	ENSG00000165801	171.898	-1.60537	0.187794	-8.54857	1.25e-17	1.26e-15
LGALS3	ENSG00000131981	1163.15	-1.05148	0.123158	-8.53761	1.37e-17	1.38e-15
FAM72A	ENSG00000196550	28.6262	1.2187	0.142908	8.52785	1.49e-17	1.49e-15
GLDC	ENSG00000178445	113.522	1.80631	0.211885	8.52497	1.53e-17	1.52e-15
NRXN1	ENSG00000179915	37.8042	-1.54225	0.181027	-8.51943	1.6e-17	1.59e-15
SPP1	ENSG00000118785	22.5519	-2.57712	0.303527	-8.49056	2.06e-17	2e-15
GINS4	ENSG00000147536	22.0179	1.29971	0.153175	8.48513	2.15e-17	2.08e-15
MAD2L1	ENSG00000164109	287.849	1.10461	0.130503	8.46419	2.58e-17	2.47e-15
TXNDC5	ENSG00000239264	40.1428	1.64483	0.194636	8.45084	2.89e-17	2.74e-15
APOBEC3H	ENSG00000100298	27.9733	1.32671	0.157716	8.41202	4.03e-17	3.74e-15
IGHV3-11	ENSG00000211941	93.7214	1.86717	0.222162	8.40451	4.3e-17	3.98e-15
IGKV2-24	ENSG00000241294	85.8692	2.15598	0.257809	8.36268	6.13e-17	5.57e-15
IGHV6-1	ENSG00000211933	51.8982	2.23677	0.26749	8.36204	6.16e-17	5.58e-15
IL1RAP	ENSG00000196083	2162.05	-1.02263	0.122559	-8.34397	7.18e-17	6.45e-15
IGKV3-11	ENSG00000241351	500.435	1.87178	0.225216	8.31103	9.49e-17	8.43e-15
MZB1	ENSG00000170476	137.865	2.10691	0.254498	8.27868	1.25e-16	1.1e-14
FAM83D	ENSG00000101447	38.6257	1.08129	0.130747	8.2701	1.34e-16	1.17e-14
H2BC10	ENSG00000278588	152.62	2.17616	0.264321	8.233	1.83e-16	1.57e-14
CDCA7	ENSG00000144354	166.568	1.10626	0.135362	8.1726	3.02e-16	2.51e-14

### Sheet: Overlap w A549 ZIKV
Late acute genes also significantly different in both early acute and A549 ZIKV infection
Gene	Ensembl ID	BaseMean	Log2FoldChange	lfcSE	Stat	P-value	padj
IFI27	ENSG00000165949	1284.2	4.22453	0.255426	16.5391	1.92e-61	6.51e-57
CDC6	ENSG00000094804	179.228	2.36803	0.155246	15.2535	1.56e-52	2.65e-48
CLSPN	ENSG00000092853	196.845	1.65147	0.117849	14.0134	1.29e-44	1.46e-40
ORC1	ENSG00000085840	71.0578	2.14695	0.160031	13.4158	4.88e-41	2.06e-37
RRM2	ENSG00000171848	711.873	2.45256	0.182926	13.4074	5.47e-41	2.06e-37
RAD51	ENSG00000051180	66.5753	2.08915	0.157799	13.2393	5.2e-40	1.26e-36
SHCBP1	ENSG00000171241	203.036	1.93114	0.147829	13.0634	5.33e-39	8.62e-36
CEP55	ENSG00000138180	249.756	2.25589	0.173093	13.0328	7.97e-39	1.23e-35
CCNA2	ENSG00000145386	400.284	1.95923	0.152486	12.8486	8.76e-38	1.24e-34
CDK1	ENSG00000170312	355.435	1.99249	0.156456	12.7351	3.77e-37	4.69e-34
CDC45	ENSG00000093009	39.9864	2.53805	0.201329	12.6065	1.94e-36	2.06e-33
ZWINT	ENSG00000122952	170.335	2.05446	0.163115	12.5952	2.24e-36	2.31e-33
PBK	ENSG00000168078	95.2875	2.2792	0.18165	12.5472	4.12e-36	3.99e-33
HJURP	ENSG00000123485	72.5001	1.99624	0.160142	12.4655	1.15e-35	1.09e-32
H2AC4	ENSG00000278463	113.017	2.49894	0.206899	12.0781	1.38e-33	1.06e-30
BIRC5	ENSG00000089685	100.693	2.42227	0.201612	12.0145	2.98e-33	2.2e-30
H3C2	ENSG00000286522	362.378	2.52504	0.213294	11.8383	2.47e-32	1.68e-29
H3C12	ENSG00000197153	131.216	2.59171	0.241021	10.753	5.73e-27	2.07e-24
SDC1	ENSG00000115884	10.454	2.72537	0.275808	9.88138	5.01e-23	1.11e-20
LOC286059	ENSG00000246130	45.1021	-1.48794	0.160563	-9.26698	1.91e-20	3.07e-18
SPP1	ENSG00000118785	22.5519	-2.57712	0.303527	-8.49056	2.06e-17	2e-15
Late acute genes also significantly different in A549 ZIKV infection
Gene	Ensembl ID	BaseMean	Log2FoldChange	lfcSE	Stat	P-value	padj
EXO1	ENSG00000174371	127.073	1.78892	0.134454	13.305	2.17e-40	7.35e-37
PCNA	ENSG00000132646	1478.7	1.2725	0.0959254	13.2655	3.67e-40	1.04e-36
GINS2	ENSG00000131153	104.689	1.92712	0.145674	13.2289	5.97e-40	1.35e-36
FEN1	ENSG00000168496	249.807	1.60696	0.121787	13.1948	9.4e-40	1.81e-36
DHFR	ENSG00000228716	492.868	1.26742	0.0995371	12.7332	3.87e-37	4.69e-34
MCM4	ENSG00000104738	516.58	1.6089	0.127272	12.6415	1.25e-36	1.41e-33
KIF20A	ENSG00000112984	99.9504	1.83962	0.149188	12.3309	6.17e-35	5.38e-32
CENPW	ENSG00000203760	57.0161	1.66137	0.136096	12.2074	2.84e-34	2.35e-31
CKS1B	ENSG00000173207	161.267	1.1338	0.0936891	12.1017	1.03e-33	8.17e-31
PRDX4	ENSG00000123131	433.646	1.09495	0.0920253	11.8983	1.21e-32	8.54e-30
STMN1	ENSG00000117632	1450.12	1.6529	0.139867	11.8176	3.17e-32	2.11e-29
FANCI	ENSG00000140525	573.223	1.06575	0.0905468	11.7701	5.56e-32	3.63e-29
MCM6	ENSG00000076003	779.123	1.16999	0.100227	11.6734	1.74e-31	1.08e-28
TPX2	ENSG00000088325	329.862	1.40045	0.121108	11.5636	6.3e-31	3.75e-28
TOP2A	ENSG00000131747	1373.81	1.45914	0.126296	11.5534	7.1e-31	4.15e-28
WDR76	ENSG00000092470	513.923	1.02787	0.0902356	11.3909	4.64e-30	2.58e-27
GMNN	ENSG00000112312	283.059	1.04391	0.0937454	11.1356	8.42e-29	4.08e-26
NUF2	ENSG00000143228	216.476	1.41455	0.127518	11.093	1.36e-28	6.31e-26
TCF19	ENSG00000137310	141.009	1.24924	0.112867	11.0682	1.79e-28	8.21e-26
TSPAN5	ENSG00000168785	1364.51	-1.51015	0.13798	-10.9447	7.04e-28	3.07e-25
HMGB3	ENSG00000029993	90.5907	1.65763	0.152199	10.8911	1.27e-27	5.26e-25
MKI67	ENSG00000148773	691.933	1.42991	0.132117	10.8231	2.68e-27	1.04e-24
CENPF	ENSG00000117724	808.735	1.26495	0.117178	10.7951	3.63e-27	1.37e-24
SPC24	ENSG00000161888	24.5285	2.33427	0.216532	10.7803	4.27e-27	1.59e-24
GGH	ENSG00000137563	160.484	1.59589	0.154629	10.3208	5.68e-25	1.62e-22
MAP7	ENSG00000135525	81.0713	-1.32955	0.131997	-10.0726	7.3e-24	1.77e-21
H2BC8	ENSG00000273802	516.982	1.71371	0.170724	10.0379	1.04e-23	2.47e-21
H2BC6	ENSG00000274290	115.158	1.54247	0.153838	10.0266	1.16e-23	2.73e-21
DSCC1	ENSG00000136982	138.593	1.23797	0.124084	9.97687	1.92e-23	4.45e-21
DTL	ENSG00000143476	295.416	1.20245	0.124434	9.66336	4.31e-22	8.37e-20
H2AC12	ENSG00000274997	56.1596	2.45381	0.254051	9.6587	4.52e-22	8.71e-20
PDIA4	ENSG00000155660	842.58	1.06996	0.112825	9.48334	2.46e-21	4.42e-19
MCM10	ENSG00000065328	202.225	1.15298	0.121762	9.4691	2.82e-21	5.05e-19
OR2B6	ENSG00000124657	28.4284	1.6717	0.17729	9.42921	4.13e-21	7.27e-19
STRADB	ENSG00000082146	10589.1	-1.71266	0.181913	-9.41475	4.74e-21	8.26e-19
HMMR	ENSG00000072571	398.112	1.31558	0.140836	9.34123	9.52e-21	1.57e-18
TYMS	ENSG00000176890	19.786	1.60947	0.1747	9.21276	3.18e-20	4.88e-18
KIF11	ENSG00000138160	715.174	1.05033	0.114653	9.1609	5.15e-20	7.54e-18
PLS3	ENSG00000102024	79.7751	1.42713	0.15638	9.12603	7.11e-20	1.02e-17
SLC14A1	ENSG00000141469	453.949	-1.27744	0.14063	-9.08367	1.05e-19	1.48e-17
KIF4A	ENSG00000090889	100.316	1.03166	0.11417	9.03619	1.62e-19	2.24e-17
MCM2	ENSG00000073111	48.5867	1.71097	0.191125	8.9521	3.49e-19	4.59e-17
ANKUB1	ENSG00000206199	120.526	-1.16358	0.132035	-8.81265	1.22e-18	1.47e-16
H2AC21	ENSG00000184270	133.404	1.38872	0.157693	8.80649	1.29e-18	1.54e-16
SLC27A2	ENSG00000140284	53.6248	1.21582	0.139939	8.68821	3.68e-18	4.11e-16
NRXN1	ENSG00000179915	37.8042	-1.54225	0.181027	-8.51943	1.6e-17	1.59e-15
GINS4	ENSG00000147536	22.0179	1.29971	0.153175	8.48513	2.15e-17	2.08e-15
MAD2L1	ENSG00000164109	287.849	1.10461	0.130503	8.46419	2.58e-17	2.47e-15
TXNDC5	ENSG00000239264	40.1428	1.64483	0.194636	8.45084	2.89e-17	2.74e-15
CDCA7	ENSG00000144354	166.568	1.10626	0.135362	8.1726	3.02e-16	2.51e-14

### Sheet: Unique to patients
Late acute genes also statistically different in early acute patient infection
Gene	Ensembl ID	BaseMean	Log2FoldChange	lfcSE	Stat	P-value	padj
DUSP5	ENSG00000138166	395.835	1.22222	0.120538	10.1397	3.68e-24	9.33e-22
SIGLEC1	ENSG00000088827	205.255	2.16728	0.253282	8.55681	1.16e-17	1.18e-15
MT1E	ENSG00000169715	24.0881	1.45465	0.164455	8.8453	9.13e-19	1.12e-16
CCNB2	ENSG00000157456	160.967	2.2641	0.1686	13.4288	4.1e-41	1.99e-37
FBXO39	ENSG00000177294	22.0244	1.80229	0.194485	9.26699	1.91e-20	3.07e-18
H2BC3	ENSG00000276410	272.989	2.24066	0.183683	12.1985	3.17e-34	2.56e-31
IGKV1D-39	ENSG00000251546	51.0227	2.62814	0.286152	9.18442	4.14e-20	6.22e-18
CDC25A	ENSG00000164045	72.3662	2.47117	0.182336	13.5528	7.62e-42	4.32e-38
CHEK1	ENSG00000149554	229.991	1.73574	0.130529	13.2977	2.39e-40	7.37e-37
KIFC1	ENSG00000237649	34.0909	2.08896	0.191142	10.9288	8.39e-28	3.61e-25
H2BC14	ENSG00000273703	181.477	2.3516	0.196322	11.9783	4.62e-33	3.34e-30
TRIP13	ENSG00000071539	64.6403	2.06964	0.166256	12.4485	1.42e-35	1.31e-32
CACNB4	ENSG00000182389	198.547	-1.62875	0.160256	-10.1634	2.89e-24	7.46e-22
IGKV3D-15	ENSG00000224041	9.4055	2.82103	0.321764	8.76738	1.83e-18	2.16e-16
IGKV4-1	ENSG00000211598	849.002	2.12519	0.232121	9.15553	5.41e-20	7.85e-18
CDCA5	ENSG00000146670	26.7438	2.25941	0.201037	11.2388	2.63e-29	1.31e-26
IGKV1-39	ENSG00000242371	60.594	2.50449	0.269652	9.28784	1.57e-20	2.56e-18
FAM72A	ENSG00000196550	28.6262	1.2187	0.142908	8.52785	1.49e-17	1.49e-15
ESCO2	ENSG00000171320	200.525	1.78279	0.136237	13.0859	3.96e-39	7.08e-36
H3C3	ENSG00000287080	90.5432	2.50249	0.271473	9.2182	3.02e-20	4.66e-18
H3C7	ENSG00000277775	67.5478	2.76535	0.293752	9.41392	4.78e-21	8.27e-19
H3C8	ENSG00000273983	150.49	2.43757	0.205123	11.8835	1.44e-32	1e-29
FAM72B	ENSG00000188610	31.0836	1.31105	0.148221	8.84527	9.13e-19	1.12e-16
IGHV3-74	ENSG00000224650	95.3669	2.27826	0.212033	10.7448	6.27e-27	2.24e-24
H2BC17	ENSG00000274641	155.631	2.48673	0.233114	10.6674	1.45e-26	5.11e-24
Late acute genes not found statisitcally significant in early acute or infection models
Gene	Ensembl ID	BaseMean	Log2FoldChange	lfcSE	Stat	P-value	padj
RNF44	ENSG00000146083	162.984	-1.08987	0.0822892	-13.2443	4.87e-40	1.26e-36
KIF2C	ENSG00000142945	74.7758	2.13935	0.16189	13.2149	7.2e-40	1.53e-36
RACGAP1	ENSG00000161800	454.765	1.07054	0.0811421	13.1934	9.58e-40	1.81e-36
RAD51AP1	ENSG00000111247	166.516	1.17802	0.0904449	13.0247	8.85e-39	1.31e-35
PTTG1	ENSG00000164611	244.563	1.7734	0.138441	12.8098	1.45e-37	1.96e-34
UBE2T	ENSG00000077152	105.055	1.64289	0.128307	12.8044	1.55e-37	2.02e-34
SPAG5	ENSG00000076382	140.31	1.87321	0.148349	12.6271	1.5e-36	1.64e-33
ORC6	ENSG00000091651	70.8161	1.3982	0.112929	12.3813	3.3e-35	2.95e-32
BUB1	ENSG00000169679	608.991	1.46755	0.120146	12.2147	2.6e-34	2.2e-31
MANF	ENSG00000145050	602.292	1.16078	0.0988946	11.7376	8.18e-32	5.24e-29
CKS2	ENSG00000123975	243.72	1.16012	0.0990083	11.7174	1.04e-31	6.53e-29
CENPA	ENSG00000115163	31.178	1.55608	0.135026	11.5243	9.95e-31	5.73e-28
CDCA2	ENSG00000184661	132.764	1.70791	0.149217	11.4458	2.47e-30	1.4e-27
TIMD4	ENSG00000145850	46.3364	1.9599	0.172356	11.3713	5.81e-30	3.13e-27
CD38	ENSG00000004468	960.561	1.15338	0.101674	11.3439	7.95e-30	4.22e-27
SKA1	ENSG00000154839	81.1499	1.69066	0.149491	11.3095	1.18e-29	6.15e-27
IGHV3-7	ENSG00000211938	300.355	2.51298	0.225095	11.1641	6.11e-29	3.01e-26
NME1	ENSG00000239672	164.077	1.15922	0.104352	11.1087	1.14e-28	5.37e-26
H2BC9	ENSG00000275713	357.035	1.6719	0.151096	11.0651	1.85e-28	8.39e-26
NEK2	ENSG00000117650	101.177	1.89657	0.17144	11.0626	1.91e-28	8.51e-26
FABP5	ENSG00000164687	84.5204	1.29524	0.118819	10.9009	1.14e-27	4.78e-25
TXNDC11	ENSG00000153066	676.895	1.00446	0.0924493	10.865	1.69e-27	6.76e-25
DEPDC1B	ENSG00000035499	176.509	1.45292	0.133911	10.8499	2e-27	7.88e-25
E2F7	ENSG00000165891	51.5275	1.59221	0.147149	10.8204	2.76e-27	1.06e-24
UBE2C	ENSG00000175063	53.2691	1.76301	0.163064	10.8118	3.03e-27	1.15e-24
XBP1	ENSG00000100219	3776.09	1.0891	0.101203	10.7615	5.23e-27	1.93e-24
PLK4	ENSG00000142731	257.418	1.19697	0.112676	10.6231	2.33e-26	8.14e-24
RNY3	ENSG00000202354	31.4798	-1.9813	0.186747	-10.6095	2.69e-26	9.32e-24
RNF11	ENSG00000123091	4773.16	-1.19021	0.11301	-10.532	6.15e-26	2.01e-23
GINS3	ENSG00000181938	68.4234	1.14477	0.109011	10.5014	8.51e-26	2.73e-23
UAP1	ENSG00000117143	742.112	1.04466	0.0997202	10.4759	1.11e-25	3.47e-23
CENPN	ENSG00000166451	119.213	1.02676	0.0981098	10.4654	1.25e-25	3.84e-23
CDC20	ENSG00000117399	40.3246	1.92164	0.185101	10.3816	3.01e-25	8.96e-23
TTK	ENSG00000112742	289.121	1.24211	0.120021	10.3491	4.22e-25	1.23e-22
BAG1	ENSG00000107262	3320.2	-1.43627	0.139662	-10.2839	8.33e-25	2.32e-22
XRCC2	ENSG00000196584	97.3682	1.34255	0.130943	10.2529	1.15e-24	3.09e-22
IGKV3-15	ENSG00000244437	216.674	2.56175	0.249982	10.2477	1.21e-24	3.24e-22
GSPT1	ENSG00000103342	6532.41	-1.16173	0.113525	-10.2333	1.41e-24	3.73e-22
CKAP2L	ENSG00000169607	103.371	1.23233	0.120717	10.2084	1.82e-24	4.79e-22
H2BC5	ENSG00000158373	644.599	1.18457	0.116717	10.149	3.35e-24	8.54e-22
H2BC7	ENSG00000277224	322.306	1.26063	0.124644	10.1139	4.79e-24	1.21e-21
RPL39L	ENSG00000163923	41.3991	1.0715	0.106659	10.0461	9.56e-24	2.29e-21
ASPM	ENSG00000066279	1137.22	1.23237	0.123033	10.0166	1.29e-23	3e-21
CDCA3	ENSG00000111665	25.9014	1.80551	0.182345	9.90161	4.1e-23	9.09e-21
SEC11C	ENSG00000166562	1094.44	1.32425	0.134284	9.86155	6.11e-23	1.32e-20
CCNE1	ENSG00000105173	53.4089	1.43288	0.145646	9.83815	7.71e-23	1.65e-20
FBXO7	ENSG00000100225	10966.9	-1.19742	0.121755	-9.83466	7.98e-23	1.69e-20
IGKV1-5	ENSG00000243466	741.737	1.9017	0.193636	9.82101	9.14e-23	1.93e-20
MKRN1	ENSG00000133606	11118.1	-1.16721	0.118883	-9.81807	9.41e-23	1.96e-20
TICRR	ENSG00000140534	24.9679	1.56006	0.159649	9.77182	1.49e-22	3.06e-20
E2F8	ENSG00000129173	33.806	1.54483	0.158522	9.7452	1.93e-22	3.96e-20
HASPIN	ENSG00000177602	22.5394	1.69988	0.17501	9.71303	2.65e-22	5.3e-20
MTFR2	ENSG00000146410	34.9293	1.23701	0.127375	9.71152	2.69e-22	5.35e-20
IGKC	ENSG00000211592	7798.78	1.94021	0.200905	9.65738	4.57e-22	8.78e-20
RAB2B	ENSG00000129472	1225.24	-1.05372	0.10932	-9.63882	5.48e-22	1.05e-19
MXI1	ENSG00000119950	2971.45	-1.00639	0.104765	-9.60618	7.53e-22	1.43e-19
FAM210B	ENSG00000124098	2880.63	-1.34451	0.140296	-9.58337	9.39e-22	1.75e-19
GLRX5	ENSG00000182512	1535.59	-1.21789	0.127844	-9.52634	1.63e-21	2.99e-19
DCAF12	ENSG00000198876	8880.18	-1.47092	0.154667	-9.51025	1.9e-21	3.45e-19
SNCA	ENSG00000145335	5536.02	-1.58695	0.167238	-9.48918	2.33e-21	4.21e-19
IFI27L1	ENSG00000165948	32.5229	1.44969	0.154538	9.38083	6.55e-21	1.12e-18
CENPU	ENSG00000151725	281.292	1.09391	0.116665	9.37645	6.82e-21	1.15e-18
YBX3	ENSG00000060138	3355.71	-1.28936	0.137688	-9.3644	7.65e-21	1.27e-18
IGLV6-57	ENSG00000211640	66.9793	2.4554	0.26521	9.25833	2.08e-20	3.31e-18
CTLA4	ENSG00000163599	212.899	1.00007	0.10833	9.23171	2.66e-20	4.19e-18
IGHV4-39	ENSG00000211959	70.777	2.41449	0.261618	9.22904	2.73e-20	4.23e-18
H1-5	ENSG00000184357	383.938	2.50328	0.272456	9.18785	4.01e-20	6.05e-18
CCNB1	ENSG00000134057	453.992	1.11025	0.120834	9.18824	3.99e-20	6.05e-18
H2AC13	ENSG00000196747	82.9458	1.7127	0.1868	9.16864	4.79e-20	7.1e-18
CDCA8	ENSG00000134690	35.2961	1.11559	0.121768	9.16155	5.12e-20	7.54e-18
MARCHF8	ENSG00000165406	3321.09	-1.17524	0.129217	-9.09509	9.45e-20	1.34e-17
IGKV1-16	ENSG00000240864	210.682	2.27084	0.251404	9.03265	1.68e-19	2.29e-17
IGHV3-53	ENSG00000211967	100.426	2.57166	0.285565	9.00553	2.15e-19	2.88e-17
H2AX	ENSG00000188486	21.5823	1.28409	0.143932	8.92145	4.6e-19	5.94e-17
PDIA5	ENSG00000065485	78.2504	1.04718	0.117397	8.91998	4.66e-19	6e-17
FECH	ENSG00000066926	1136.61	-1.08571	0.121776	-8.91565	4.85e-19	6.21e-17
EPB41	ENSG00000159023	18933.1	-1.05505	0.118604	-8.89561	5.81e-19	7.36e-17
IGLV1-44	ENSG00000211651	53.3468	2.18073	0.24565	8.87738	6.85e-19	8.61e-17
IGLV2-14	ENSG00000211666	331.157	1.97664	0.223446	8.84616	9.06e-19	1.11e-16
PSAT1	ENSG00000135069	111.761	1.06934	0.121115	8.82914	1.05e-18	1.28e-16
IGKV1-27	ENSG00000244575	123.877	1.97441	0.224658	8.7885	1.52e-18	1.8e-16
IGKV3-20	ENSG00000239951	696.196	2.00415	0.228753	8.76123	1.93e-18	2.26e-16
DEPDC1	ENSG00000024526	176.363	1.14148	0.130688	8.73436	2.45e-18	2.82e-16
HSP90B1	ENSG00000166598	5267.32	1.00717	0.115601	8.71245	2.97e-18	3.39e-16
IGLC2	ENSG00000211677	1238.59	2.24329	0.258334	8.68368	3.83e-18	4.25e-16
DLGAP5	ENSG00000126787	720.283	1.06295	0.122599	8.67012	4.32e-18	4.77e-16
POGLUT2	ENSG00000134901	24.4611	1.26458	0.146053	8.65833	4.79e-18	5.28e-16
IGLV3-10	ENSG00000211669	35.311	2.6088	0.301746	8.64567	5.35e-18	5.82e-16
MPP1	ENSG00000130830	4009	-1.24819	0.145072	-8.60394	7.7e-18	8.12e-16
AUNIP	ENSG00000127423	25.7645	1.02916	0.119902	8.58336	9.21e-18	9.6e-16
TRIM58	ENSG00000162722	1712.2	-1.35585	0.158116	-8.57503	9.91e-18	1.03e-15
CLEC9A	ENSG00000197992	66.2417	-1.24862	0.145776	-8.56537	1.08e-17	1.11e-15
ARHGEF40	ENSG00000165801	171.898	-1.60537	0.187794	-8.54857	1.25e-17	1.26e-15
LGALS3	ENSG00000131981	1163.15	-1.05148	0.123158	-8.53761	1.37e-17	1.38e-15
GLDC	ENSG00000178445	113.522	1.80631	0.211885	8.52497	1.53e-17	1.52e-15
APOBEC3H	ENSG00000100298	27.9733	1.32671	0.157716	8.41202	4.03e-17	3.74e-15
IGHV3-11	ENSG00000211941	93.7214	1.86717	0.222162	8.40451	4.3e-17	3.98e-15
IGKV2-24	ENSG00000241294	85.8692	2.15598	0.257809	8.36268	6.13e-17	5.57e-15
IGHV6-1	ENSG00000211933	51.8982	2.23677	0.26749	8.36204	6.16e-17	5.58e-15
IL1RAP	ENSG00000196083	2162.05	-1.02263	0.122559	-8.34397	7.18e-17	6.45e-15
IGKV3-11	ENSG00000241351	500.435	1.87178	0.225216	8.31103	9.49e-17	8.43e-15
MZB1	ENSG00000170476	137.865	2.10691	0.254498	8.27868	1.25e-16	1.1e-14
FAM83D	ENSG00000101447	38.6257	1.08129	0.130747	8.2701	1.34e-16	1.17e-14
H2BC10	ENSG00000278588	152.62	2.17616	0.264321	8.233	1.83e-16	1.57e-14
							f
