## Supplementary Tables S3-S15 for "Zika virus infection in a cell culture model reflects the transcriptomic signatures in patients": TableS5_A549_ZIKV_top200.xlsx

### Sheet: Table S5
Table S5: Top 200 DGE genes for ZIKV infected A549 cells relative to mock infected cells.
Symbol	Ensembl ID	BaseMean	Log2FoldChange	lfcSE	Stat	P-value	padj
IFIT3	ENSG00000119917	8369.44	6.88046	0.235662	29.1963	2.16e-187	6.8e-183
DHX58	ENSG00000108771	1751.96	6.80635	0.234458	29.0302	2.74e-185	2.87e-181
PTGER4	ENSG00000171522	1998.68	5.50272	0.202429	27.1834	1.02e-162	8.03e-159
IFIT1	ENSG00000185745	6897.43	6.81325	0.256367	26.5762	1.28e-155	8.05e-152
ATP4A	ENSG00000105675	1831.82	7.66763	0.289391	26.4957	1.09e-154	5.7e-151
KLF4	ENSG00000136826	5211.68	5.53514	0.209524	26.4177	8.58e-154	3.85e-150
KDM7A-DT	ENSG00000260231	1537.49	5.55365	0.21216	26.1767	4.9e-151	1.93e-147
CLDN2	ENSG00000165376	2396.73	-6.19536	0.24029	-25.7828	1.38e-146	4.83e-143
ACHE	ENSG00000087085	2983.81	6.90337	0.269296	25.6349	6.24e-145	1.96e-141
PMAIP1	ENSG00000141682	7824.13	4.8567	0.189487	25.6308	6.93e-145	1.98e-141
ATF3	ENSG00000162772	7550.27	6.54249	0.255913	25.5653	3.72e-144	9.74e-141
IFIT2	ENSG00000119922	19806.7	7.75679	0.304352	25.4863	2.8e-143	6.77e-140
PLEKHA4	ENSG00000105559	9840.86	7.12798	0.283338	25.1571	1.18e-139	2.65e-136
SLC27A2	ENSG00000140284	2306.12	-4.68802	0.188072	-24.9268	3.82e-137	8e-134
CREB5	ENSG00000146592	1395.73	6.30847	0.253822	24.8539	2.34e-136	4.61e-133
IFIH1	ENSG00000115267	2995.28	5.45296	0.222052	24.5572	3.63e-133	6.71e-130
ALDH3B1	ENSG00000006534	5806.76	-3.98225	0.162489	-24.5077	1.22e-132	2.13e-129
PPM1K	ENSG00000163644	1371.03	5.26396	0.214924	24.4922	1.79e-132	2.96e-129
CPLX2	ENSG00000145920	15501.4	-5.00473	0.204608	-24.4601	3.93e-132	6.18e-129
TAPBPL	ENSG00000139192	5651.35	5.66624	0.234173	24.1968	2.4e-129	3.6e-126
TNFAIP3	ENSG00000118503	2553.98	3.84621	0.159802	24.0686	5.33e-128	7.62e-125
ALDH1A1	ENSG00000165092	177961	-4.61948	0.192478	-24	2.78e-127	3.8e-124
CCL5	ENSG00000271503	17110.4	8.42279	0.361946	23.2709	8.74e-120	1.15e-116
EPHX1	ENSG00000143819	3801.98	-3.59056	0.154502	-23.2395	1.82e-119	2.28e-116
TNFRSF9	ENSG00000049249	937.925	5.31901	0.229388	23.1879	6.04e-119	7.3e-116
ZC3HAV1	ENSG00000105939	16457.9	3.54477	0.154483	22.9461	1.61e-116	1.88e-113
EPHA4	ENSG00000116106	711.115	4.81142	0.210059	22.9051	4.13e-116	4.64e-113
CYP24A1	ENSG00000019186	34600.8	-4.89998	0.214036	-22.8933	5.42e-116	5.88e-113
PPP1R15A	ENSG00000087074	20249.3	4.70878	0.207364	22.7078	3.75e-114	3.93e-111
ITGB5	ENSG00000082781	9669.07	-3.66217	0.161641	-22.6561	1.21e-113	1.23e-110
SCN3A	ENSG00000153253	846.807	7.34575	0.325163	22.5909	5.32e-113	5.23e-110
DDX58	ENSG00000107201	2416.25	4.04989	0.179546	22.5563	1.16e-112	1.11e-109
FBLN1	ENSG00000077942	1348.12	-4.06392	0.180735	-22.4855	5.76e-112	5.32e-109
NTRK3	ENSG00000140538	6764.06	-4.18524	0.187448	-22.3274	2e-110	1.8e-107
CNTN1	ENSG00000018236	6363.66	-4.70125	0.210646	-22.3183	2.45e-110	2.14e-107
IFI44	ENSG00000137965	1225.46	7.32599	0.328649	22.2912	4.5e-110	3.82e-107
SEMA3D	ENSG00000153993	603.795	4.98765	0.22461	22.2059	3.02e-109	2.5e-106
OASL	ENSG00000135114	11140.3	7.81837	0.352212	22.1979	3.6e-109	2.9e-106
HCG27	ENSG00000206344	603.561	6.1092	0.276188	22.1197	2.04e-108	1.61e-105
ZEB2	ENSG00000169554	1691.44	4.18004	0.189828	22.0201	1.85e-107	1.42e-104
LRRN3	ENSG00000173114	727.731	5.93167	0.269897	21.9775	4.73e-107	3.54e-104
ISG20	ENSG00000172183	3020.03	4.55834	0.208261	21.8876	3.41e-106	2.49e-103
G6PD	ENSG00000160211	25576.8	-3.89542	0.178017	-21.8824	3.82e-106	2.73e-103
LAMB1	ENSG00000091136	6985.49	-3.75589	0.171674	-21.878	4.21e-106	2.94e-103
CMPK2	ENSG00000134326	665.097	6.50443	0.300256	21.663	4.59e-104	3.14e-101
AKR1C1	ENSG00000187134	9004.33	-5.2118	0.241371	-21.5925	2.11e-103	1.38e-100
MX1	ENSG00000157601	927.179	5.00132	0.231871	21.5694	3.48e-103	2.23e-100
CD99L2	ENSG00000102181	2636.17	-3.43871	0.160069	-21.4827	2.26e-102	1.42e-99
GBP4	ENSG00000162654	1017.57	8.35253	0.389769	21.4295	7.1e-102	4.38e-99
PINLYP	ENSG00000234465	783.58	7.23383	0.33879	21.352	3.74e-101	2.26e-98
SCARA3	ENSG00000168077	1683.49	-3.87528	0.181902	-21.3042	1.04e-100	6.16e-98
AKR1C3	ENSG00000196139	19829.6	-5.03249	0.236623	-21.2679	2.25e-100	1.31e-97
AKR1B10	ENSG00000198074	37146.1	-5.92551	0.281069	-21.0821	1.16e-98	6.64e-96
HCP5	ENSG00000206337	489.151	6.09131	0.292405	20.8318	2.23e-96	1.25e-93
NOCT	ENSG00000151014	1742.95	4.41108	0.212435	20.7643	9.1e-96	4.93e-93
BBC3	ENSG00000105327	2983.96	3.67326	0.1769	20.7646	9.05e-96	4.93e-93
KCNV1	ENSG00000164794	695.138	5.21232	0.251212	20.7487	1.26e-95	6.72e-93
PIEZO2	ENSG00000154864	659.053	-4.47855	0.216418	-20.694	3.93e-95	2.06e-92
ABCC4	ENSG00000125257	1701.06	-3.34229	0.161678	-20.6725	6.13e-95	3.11e-92
MCM4	ENSG00000104738	4140.07	-3.84672	0.186094	-20.6708	6.35e-95	3.17e-92
NXPH3	ENSG00000182575	677.554	6.27414	0.303557	20.6688	6.62e-95	3.25e-92
ALDH3A1	ENSG00000108602	16897.1	-5.16869	0.250208	-20.6576	8.35e-95	4.04e-92
FOS	ENSG00000170345	3617.76	5.02362	0.243713	20.6129	2.1e-94	1e-91
SLC29A4	ENSG00000164638	824.521	-4.13133	0.200572	-20.5978	2.87e-94	1.35e-91
OTUD1	ENSG00000165312	2734.28	4.28388	0.209547	20.4435	6.87e-93	3.18e-90
UNC93B1	ENSG00000110057	2397.09	-3.987	0.195981	-20.3438	5.27e-92	2.4e-89
HERC5	ENSG00000138646	2369.34	4.40736	0.217293	20.283	1.82e-91	8.16e-89
TXNRD1	ENSG00000198431	29196.9	-3.15006	0.155945	-20.1998	9.83e-91	4.36e-88
ERMP1	ENSG00000099219	1920.25	-3.79969	0.188472	-20.1605	2.18e-90	9.51e-88
CDC14A	ENSG00000079335	908.843	3.78417	0.187988	20.1299	4.04e-90	1.74e-87
MMP24	ENSG00000125966	1560.03	-3.58197	0.178211	-20.0996	7.44e-90	3.16e-87
MAFF	ENSG00000185022	2210.34	4.03244	0.200858	20.0761	1.19e-89	5e-87
LOC730101	ENSG00000216775	1067.62	3.79859	0.189324	20.0639	1.53e-89	6.31e-87
GABRB3	ENSG00000166206	3245.22	-3.30373	0.164959	-20.0275	3.17e-89	1.29e-86
IGFBP4	ENSG00000141753	75568	-3.9337	0.197067	-19.9613	1.2e-88	4.83e-86
LINC01003	ENSG00000261455	1149.85	4.93329	0.247479	19.9342	2.06e-88	8.19e-86
BCAM	ENSG00000187244	5622.23	-3.5349	0.177608	-19.9028	3.85e-88	1.51e-85
BTN2A2	ENSG00000124508	2442.5	3.48891	0.176162	19.8051	2.69e-87	1.03e-84
APP	ENSG00000142192	16274.4	-3.00423	0.151844	-19.7849	4.02e-87	1.52e-84
GBP1	ENSG00000117228	707.256	4.48533	0.227165	19.7448	8.89e-87	3.33e-84
TRAF1	ENSG00000056558	1402.76	3.36926	0.171433	19.6535	5.4e-86	2e-83
TIMELESS	ENSG00000111602	2393.19	-4.0439	0.205786	-19.651	5.67e-86	2.07e-83
PON2	ENSG00000105854	5657.2	-3.19376	0.162838	-19.6131	1.2e-85	4.32e-83
TM4SF4	ENSG00000169903	1452.01	-6.17528	0.315535	-19.5708	2.74e-85	9.7e-83
IRF1	ENSG00000125347	4541.42	3.98549	0.204677	19.4721	1.9e-84	6.62e-82
APOL2	ENSG00000128335	4264.33	3.71657	0.190903	19.4683	2.04e-84	7.04e-82
CAPN10-DT	ENSG00000260942	867.655	3.60108	0.185872	19.374	1.28e-83	4.37e-81
NEURL3	ENSG00000163121	591.126	6.23423	0.322247	19.3461	2.2e-83	7.43e-81
CA12	ENSG00000074410	7802.84	-4.04988	0.209475	-19.3335	2.81e-83	9.4e-81
CH25H	ENSG00000138135	846.552	7.79276	0.403545	19.3108	4.36e-83	1.44e-80
PDGFD	ENSG00000170962	495.986	-4.76656	0.246898	-19.3058	4.8e-83	1.57e-80
TTC9B	ENSG00000174521	1311.03	7.35696	0.381262	19.2964	5.76e-83	1.87e-80
FADS2	ENSG00000134824	8520.14	-3.40503	0.176801	-19.2591	1.18e-82	3.8e-80
LTB	ENSG00000227507	402.209	4.85585	0.252378	19.2404	1.7e-82	5.4e-80
MAP2K6	ENSG00000108984	451.01	-5.47471	0.284744	-19.2268	2.21e-82	6.95e-80
NDC1	ENSG00000058804	1234.02	-3.58991	0.186813	-19.2166	2.69e-82	8.37e-80
HSPA6	ENSG00000173110	499.353	5.56285	0.289579	19.2101	3.05e-82	9.39e-80
KRT7	ENSG00000135480	60722.9	-3.30885	0.172259	-19.2086	3.14e-82	9.58e-80
AKR1C2	ENSG00000151632	39245.5	-5.67184	0.296638	-19.1204	1.71e-81	5.16e-79
SLCO5A1	ENSG00000137571	411.896	5.91585	0.309765	19.0979	2.63e-81	7.88e-79
ZKSCAN2-DT	ENSG00000274925	1209.4	4.21425	0.221058	19.064	5.03e-81	1.49e-78
CRTAP	ENSG00000170275	4850.22	-3.45862	0.181435	-19.0626	5.16e-81	1.52e-78
MFSD2A	ENSG00000168389	1176.26	4.45429	0.234178	19.021	1.14e-80	3.33e-78
SLC66A3	ENSG00000162976	765.521	-3.36356	0.176891	-19.0149	1.28e-80	3.7e-78
UPK1B	ENSG00000114638	414.635	-4.22879	0.222708	-18.988	2.14e-80	6.13e-78
DPY19L1	ENSG00000173852	2629.22	-2.98113	0.157189	-18.9652	3.31e-80	9.36e-78
STEAP3	ENSG00000115107	1287.82	-3.43891	0.181521	-18.945	4.86e-80	1.36e-77
MXD1	ENSG00000059728	2263.64	5.47553	0.289091	18.9405	5.29e-80	1.47e-77
IFNL2	ENSG00000183709	1120.7	8.5742	0.453369	18.9122	9.05e-80	2.5e-77
CACNG4	ENSG00000075461	487.312	-5.20688	0.275374	-18.9084	9.73e-80	2.66e-77
HPGD	ENSG00000164120	2008.2	-3.75317	0.199479	-18.8148	5.71e-79	1.55e-76
TM4SF20	ENSG00000168955	1345.37	-5.9925	0.318733	-18.801	7.41e-79	1.99e-76
APOL1	ENSG00000100342	1764.01	3.38339	0.18012	18.7841	1.02e-78	2.72e-76
FKBP9	ENSG00000122642	2964.33	-3.51644	0.187256	-18.7788	1.13e-78	2.98e-76
SUSD2	ENSG00000099994	2397.52	-5.51834	0.294277	-18.7522	1.86e-78	4.87e-76
ALOXE3	ENSG00000179148	409.007	4.69615	0.250704	18.7318	2.72e-78	7.08e-76
ISG15	ENSG00000187608	6005.76	6.25805	0.334322	18.7186	3.49e-78	9e-76
PER1	ENSG00000179094	4130.04	3.39388	0.181419	18.7074	4.31e-78	1.1e-75
MORC4	ENSG00000133131	4206.3	-3.30002	0.176456	-18.7016	4.8e-78	1.22e-75
MCM2	ENSG00000073111	1425.82	-4.31226	0.230958	-18.6712	8.5e-78	2.14e-75
F2R	ENSG00000181104	1760.69	-3.38397	0.181244	-18.6707	8.57e-78	2.14e-75
CTSD	ENSG00000117984	1351.29	-3.7569	0.201593	-18.636	1.64e-77	4.06e-75
LMNB1	ENSG00000113368	1980.63	-3.86005	0.207321	-18.6187	2.27e-77	5.57e-75
MALL	ENSG00000144063	436.032	-3.90077	0.209701	-18.6016	3.12e-77	7.6e-75
MTUS1	ENSG00000129422	3866.77	-4.06988	0.218947	-18.5885	3.99e-77	9.64e-75
FZD4	ENSG00000174804	2676.51	4.68126	0.252127	18.5671	5.93e-77	1.42e-74
GALNT1	ENSG00000141429	3964.26	-3.21143	0.173433	-18.5168	1.51e-76	3.6e-74
ABCC9	ENSG00000069431	455.519	7.03852	0.380557	18.4953	2.25e-76	5.33e-74
DYNLT2	ENSG00000184786	1259.58	4.64504	0.251466	18.4719	3.48e-76	8.17e-74
MGAT5B	ENSG00000167889	822.154	-4.1685	0.225817	-18.4596	4.36e-76	1.02e-73
CD83	ENSG00000112149	466.267	4.51938	0.244984	18.4476	5.45e-76	1.26e-73
PLA2G4C	ENSG00000105499	526.158	4.97512	0.269747	18.4437	5.86e-76	1.35e-73
BCL6	ENSG00000113916	1711.06	3.12888	0.170185	18.3852	1.73e-75	3.94e-73
RTL9	ENSG00000243978	463.378	6.91879	0.376662	18.3687	2.34e-75	5.29e-73
UGDH	ENSG00000109814	7992.57	-2.74418	0.149592	-18.3444	3.66e-75	8.22e-73
OAS2	ENSG00000111335	403.775	6.85895	0.374887	18.296	8.9e-75	1.98e-72
NIBAN1	ENSG00000135842	629.887	3.69511	0.202013	18.2915	9.68e-75	2.14e-72
DHRS2	ENSG00000100867	1128.27	3.84362	0.210492	18.2602	1.72e-74	3.78e-72
GALC	ENSG00000054983	802.919	-3.10728	0.170215	-18.255	1.89e-74	4.12e-72
PSAP	ENSG00000197746	25807.6	-2.812	0.154168	-18.2398	2.49e-74	5.41e-72
CTDSPL	ENSG00000144677	540.705	-3.63939	0.199571	-18.2361	2.67e-74	5.75e-72
TENT5A	ENSG00000112773	1959.21	3.63414	0.19975	18.1934	5.82e-74	1.24e-71
SIX4	ENSG00000100625	1074.35	3.43681	0.189105	18.1741	8.28e-74	1.76e-71
HOXB9	ENSG00000170689	2496.4	3.37195	0.185547	18.173	8.45e-74	1.78e-71
PROS1	ENSG00000184500	545.841	-3.90381	0.215407	-18.123	2.1e-73	4.4e-71
N4BP3	ENSG00000145911	532.903	3.82385	0.211062	18.1172	2.33e-73	4.86e-71
CFAP57	ENSG00000243710	341.708	4.90632	0.270985	18.1055	2.88e-73	5.97e-71
HIP1R	ENSG00000130787	6797.07	3.20988	0.177418	18.0922	3.67e-73	7.55e-71
GBP5	ENSG00000154451	545.062	7.81416	0.432688	18.0596	6.64e-73	1.35e-70
UNG	ENSG00000076248	1786.24	-3.27106	0.181584	-18.0141	1.51e-72	3.07e-70
CXXC4	ENSG00000168772	499.347	4.04801	0.225036	17.9882	2.41e-72	4.86e-70
ZFP36	ENSG00000128016	7021.27	3.92096	0.217984	17.9874	2.45e-72	4.9e-70
CRYBB2P1	ENSG00000100058	1353.36	3.75355	0.209042	17.9559	4.31e-72	8.58e-70
MYLK	ENSG00000065534	1557.34	-3.86104	0.215122	-17.9481	4.96e-72	9.81e-70
CXCL11	ENSG00000169248	805.146	8.60143	0.479809	17.9268	7.29e-72	1.43e-69
RAET1L	ENSG00000155918	665.455	7.81653	0.436681	17.8999	1.18e-71	2.31e-69
C5	ENSG00000106804	1812.27	-4.3234	0.241712	-17.8865	1.5e-71	2.91e-69
SLC19A1	ENSG00000173638	722.641	-3.53207	0.197717	-17.8642	2.24e-71	4.32e-69
IL32	ENSG00000008517	2826.57	4.55511	0.255045	17.86	2.42e-71	4.63e-69
COLGALT1	ENSG00000130309	2278.88	-2.85442	0.159917	-17.8494	2.92e-71	5.57e-69
SLC25A1	ENSG00000100075	1564.43	-3.54596	0.198733	-17.8428	3.29e-71	6.23e-69
FYN	ENSG00000010810	1140	2.97971	0.167105	17.8314	4.04e-71	7.6e-69
VANGL1	ENSG00000173218	955.012	-3.16739	0.177776	-17.8168	5.24e-71	9.81e-69
CTSF	ENSG00000174080	945.281	-4.11999	0.231554	-17.7928	8.04e-71	1.5e-68
GAL3ST1	ENSG00000128242	350.605	-4.25172	0.239346	-17.7639	1.35e-70	2.49e-68
MCM5	ENSG00000100297	2438.2	-3.87587	0.218242	-17.7595	1.45e-70	2.68e-68
HLA-F	ENSG00000204642	1269.94	4.9125	0.277086	17.7292	2.5e-70	4.57e-68
SLC47A1	ENSG00000142494	678.03	-3.72783	0.210328	-17.7239	2.74e-70	4.99e-68
GSR	ENSG00000104687	5081.47	-3.21697	0.181715	-17.7034	3.95e-70	7.14e-68
CD99P1	ENSG00000223773	777.19	3.45382	0.195235	17.6906	4.96e-70	8.91e-68
ALDH5A1	ENSG00000112294	530.16	-3.38779	0.191779	-17.6651	7.79e-70	1.39e-67
CELSR1	ENSG00000075275	3693.53	-3.58701	0.203329	-17.6414	1.18e-69	2.09e-67
GPI	ENSG00000105220	10470.7	-3.21946	0.182518	-17.6392	1.23e-69	2.17e-67
SEMA3F	ENSG00000001617	772.795	-3.2697	0.185657	-17.6115	2.01e-69	3.51e-67
H2BC19P	ENSG00000220323	591.141	4.08881	0.232531	17.5839	3.27e-69	5.68e-67
ACTN2	ENSG00000077522	500.773	7.68884	0.43769	17.5669	4.42e-69	7.64e-67
PTGFRN	ENSG00000134247	1188.18	-3.03827	0.172959	-17.5664	4.46e-69	7.66e-67
RDX	ENSG00000137710	4024.03	-2.84649	0.162104	-17.5597	5.01e-69	8.57e-67
ALDH4A1	ENSG00000159423	664.952	-3.65729	0.208301	-17.5577	5.2e-69	8.83e-67
SAMD9	ENSG00000205413	1453.99	3.31918	0.18905	17.5571	5.25e-69	8.87e-67
DPYSL3	ENSG00000113657	937.697	-3.33472	0.19004	-17.5475	6.22e-69	1.05e-66
ARC	ENSG00000198576	401.671	6.47165	0.36888	17.544	6.61e-69	1.11e-66
GPC1	ENSG00000063660	3693.38	-3.58292	0.204229	-17.5436	6.65e-69	1.11e-66
PBXIP1	ENSG00000163346	1251.3	-3.55603	0.202809	-17.5339	7.9e-69	1.31e-66
ASPH	ENSG00000198363	22545.5	-3.01484	0.172067	-17.5213	9.85e-69	1.62e-66
UCP2	ENSG00000175567	1283.29	-3.35062	0.192108	-17.4414	4e-68	6.56e-66
MCM6	ENSG00000076003	2703.15	-4.43108	0.254208	-17.4309	4.81e-68	7.83e-66
LLGL2	ENSG00000073350	1748.27	-3.32691	0.191072	-17.4118	6.72e-68	1.09e-65
HACD3	ENSG00000074696	6332.96	-2.64763	0.152147	-17.4018	8e-68	1.29e-65
LEKR1	ENSG00000197980	313.87	4.35329	0.250345	17.3892	9.96e-68	1.6e-65
LSMEM1	ENSG00000181016	303.393	4.72931	0.27199	17.3878	1.02e-67	1.63e-65
TBC1D1	ENSG00000065882	809.581	-2.89708	0.166701	-17.3789	1.19e-67	1.89e-65
HERC6	ENSG00000138642	1149.2	2.82949	0.16295	17.3642	1.54e-67	2.43e-65
ICMT	ENSG00000116237	2295.84	-2.83925	0.163716	-17.3425	2.25e-67	3.53e-65
ITGB1	ENSG00000150093	32570.1	-3.38878	0.195712	-17.3152	3.62e-67	5.66e-65
HSPB8	ENSG00000152137	1662.48	3.28685	0.189901	17.3082	4.08e-67	6.36e-65
CYP4F3	ENSG00000186529	433.208	-4.32591	0.249981	-17.3049	4.32e-67	6.69e-65
LAMA3	ENSG00000053747	1084.29	-3.66952	0.212075	-17.3029	4.47e-67	6.89e-65
GALNT2	ENSG00000143641	3423.92	-2.77262	0.160308	-17.2956	5.08e-67	7.79e-65
MATN1	ENSG00000162510	304.044	6.12011	0.35404	17.2865	5.95e-67	9.08e-65
