## Supplementary Tables S3-S15 for "Zika virus infection in a cell culture model reflects the transcriptomic signatures in patients": TableS6_DGE_GO_EA.xlsx

### Sheet: Table S6
Table S6: DGE gene ontology of early acute infection relative to the convalescent time point.
Go Term	No. Genes	Percent of gene hit against total # genes	Percent of gene hit against total # Process hits
cellular process (GO:0009987)	339	0.517	0.239
biological regulation (GO:0065007)	226	0.345	0.159
metabolic process (GO:0008152)	182	0.277	0.128
response to stimulus (GO:0050896)	167	0.255	0.118
signaling (GO:0023052)	116	0.177	0.082
localization (GO:0051179)	93	0.142	0.066
immune system process (GO:0002376)	67	0.102	0.047
multicellular organismal process (GO:0032501)	54	0.082	0.038
biological process involved in interspecies interaction between organisms (GO:0044419)	54	0.082	0.038
developmental process (GO:0032502)	40	0.061	0.028
locomotion (GO:0040011)	33	0.05	0.023
biological adhesion (GO:0022610)	20	0.03	0.014
reproduction (GO:0000003)	8	0.012	0.006
reproductive process (GO:0022414)	8	0.012	0.006
biological phase (GO:0044848)	5	0.008	0.004
growth (GO:0040007)	3	0.005	0.002
