## Supplementary Tables S3-S15 for "Zika virus infection in a cell culture model reflects the transcriptomic signatures in patients": TableS7_DGE_GO_LA.xlsx

### Sheet: Table S7
Table S7: DGE gene ontology of late acute infection relative to the convalescent time point.
Go Term	No. Genes	Percent of gene hit against total # genes	Percent of gene hit against total # Process hits
cellular process (GO:0009987)	252	0.48	0.198
metabolic process (GO:0008152)	226	0.43	0.178
response to stimulus (GO:0050896)	186	0.354	0.146
biological regulation (GO:0065007)	153	0.291	0.12
immune system process (GO:0002376)	124	0.236	0.097
signaling (GO:0023052)	91	0.173	0.072
localization (GO:0051179)	85	0.162	0.067
biological process involved in interspecies interaction between organisms (GO:0044419)	57	0.109	0.045
developmental process (GO:0032502)	27	0.051	0.021
multicellular organismal process (GO:0032501)	25	0.048	0.02
locomotion (GO:0040011)	15	0.029	0.012
reproductive process (GO:0022414)	11	0.021	0.009
reproduction (GO:0000003)	11	0.021	0.009
biological phase (GO:0044848)	5	0.013	0.004
biological adhesion (GO:0022610)	4	0.008	0.003
