## Supplementary Tables S3-S15 for "Zika virus infection in a cell culture model reflects the transcriptomic signatures in patients": TableS8_DGE_GO_ZIKV_A549.xlsx

### Sheet: Table S8
Table S8: DGE gene ontology for ZIKV-infected A549 cells relative to mock-infected cells.
Go Term	No. Genes	Percent of gene hit against total # genes	Percent of gene hit against total # Process hits
cellular process (GO:0009987)	1866	0.497	0.274
biological regulation (GO:0065007)	1103	0.294	0.162
metabolic process (GO:0008152)	991	0.264	0.145
response to stimulus (GO:0050896)	648	0.173	0.095
signaling (GO:0023052)	504	0.134	0.074
localization (GO:0051179)	483	0.129	0.071
multicellular organismal process (GO:0032501)	343	0.091	0.05
developmental process (GO:0032502)	334	0.089	0.049
immune system process (GO:0002376)	137	0.037	0.02
locomotion (GO:0040011)	109	0.029	0.016
biological adhesion (GO:0022610)	106	0.028	0.016
biological process involved in interspecies interaction between organisms (GO:0044419)	68	0.018	0.01
reproduction (GO:0000003)	39	0.01	0.006
reproductive process (GO:0022414)	39	0.01	0.006
growth (GO:0040007)	22	0.006	0.003
biological phase (GO:0044848)	13	0.003	0.002
