## Supplementary Tables S3-S15 for "Zika virus infection in a cell culture model reflects the transcriptomic signatures in patients": TableS9_EA_top20_SE_Events.xlsx

### Sheet: Table S9 EA top 20 SE Events
Table S9: Top 20 Skipped Exon splicing events of early acute infection relative to the convalescent phase
GeneID	geneSymbol	chr	strand	exonStart_0base	exonEnd	upstreamES	upstreamEE	downstreamES	downstreamEE	PValue	FDR	IncLevel1	IncLevel2	IncLevelDifference	abs(IncLevelDifference)
ENSG00000105856	HBP1	chr7	+	107174447	107174745	107169772	107170130	107179878	107180062	0	0	0.843,0.801,0.451,0.417,0.401,0.668,0.487,1.0,0.62,0.522,0.351,0.547,0.736,0.685,0.29,0.371,1.0,0.278,0.632,1.0,0.536,0.351,0.501,0.378,0.584,0.349,0.325,0.191,0.487,0.618,0.49,0.401,0.506,0.295,0.759,0.495,0.256,0.493,0.293,0.845,0.426,0.641,0.61,0.693,0.747,0.626	1.0,0.829,0.885,1.0,0.892,0.736,1.0,1.0,1.0,0.955,0.889,0.822,1.0,1.0,1.0,1.0,0.597,0.948,0.626,1.0,1.0,0.934,0.756,1.0,0.861,1.0,1.0,1.0,0.715,1.0,1.0,1.0,0.93,1.0,1.0,1.0,1.0,1.0,0.885,1.0,0.951,0.77,1.0,1.0,1.0,0.756	-0.386	0.386
ENSG00000103121	CMC2	chr16	-	80998284	80998473	80997313	80997429	81006733	81006894	0	0	0.911,0.307,0.486,0.768,0.812,0.368,0.532,0.682,0.625,0.94,0.748,0.878,0.653,0.589,0.947,0.775,0.57,0.689,0.61,0.399,0.671,0.777,0.561,0.79,0.421,0.803,0.899,0.641,0.621,0.799,0.718,0.868,0.886,0.733,0.715,0.908,0.835,0.977,0.785,0.489,0.711,0.469,0.449,0.883,0.052,0.695	0.347,0.371,0.15,0.269,0.344,0.363,0.418,0.57,0.356,0.371,0.525,0.399,0.469,0.424,0.336,0.511,0.307,0.027,0.588,0.378,0.21,0.65,0.39,0.726,0.469,0.175,0.045,0.399,0.02,0.228,0.081,0.52,0.221,0.228,0.699,0.515,0.205,0.191,0.261,0.0,0.888,0.275,0.41,0.608,0.424,0.269	0.322	0.322
ENSG00000188820	CALHM6	chr6	+	116461871	116462454	116461374	116461429	116463282	116463771	0	0	0.243,0.531,0.766,0.513,0.499,0.625,0.539,0.278,0.815,0.374,0.347,0.417,0.468,0.567,0.388,0.395,0.225,0.306,0.63,0.612,0.441,0.347,0.559,0.321,0.565,0.439,0.308,0.491,0.508,0.352,0.521,0.357,0.394,0.355,0.695,0.223,0.408,0.272,0.283,0.44,0.275,0.456,0.608,0.386,0.639,0.442	0.75,1.0,1.0,0.78,0.717,0.779,1.0,0.585,0.898,0.826,0.682,0.541,1.0,1.0,0.733,0.558,0.375,0.595,0.724,0.814,0.864,0.313,1.0,1.0,1.0,1.0,0.493,0.642,1.0,1.0,0.201,0.696,1.0,0.932,0.741,0.366,0.638,1.0,0.727,0.741,0.21,0.831,0.86,1.0,0.692,0.928	-0.318	0.318
ENSG00000103121	CMC2	chr16	-	80998284	80998354	80997313	80997429	81006733	81006875	0	0	0.928,0.405,0.566,0.82,0.856,0.427,0.609,0.709,0.654,0.952,0.786,0.917,0.71,0.649,0.964,0.84,0.672,0.758,0.69,0.506,0.758,0.823,0.597,0.839,0.528,0.84,0.928,0.709,0.68,0.839,0.789,0.904,0.92,0.78,0.794,0.935,0.87,0.984,0.828,0.532,0.754,0.52,0.545,0.91,0.054,0.757	0.577,0.476,0.214,0.362,0.447,0.405,0.484,0.672,0.46,0.476,0.556,0.46,0.577,0.532,0.438,0.598,0.405,0.041,0.635,0.484,0.29,0.722,0.431,0.804,0.577,0.231,0.067,0.506,0.0,0.312,0.064,0.515,0.328,0.312,0.705,0.6,0.254,0.214,0.353,0.0,0.911,0.369,0.517,0.63,0.532,0.362	0.303	0.303
ENSG00000103121	CMC2	chr16	-	80998284	80998351	80997313	80997429	81006733	81006839	0	0	0.929,0.381,0.557,0.812,0.858,0.409,0.627,0.72,0.669,0.951,0.785,0.916,0.712,0.652,0.964,0.842,0.675,0.773,0.693,0.525,0.761,0.826,0.601,0.836,0.532,0.833,0.928,0.71,0.683,0.832,0.787,0.905,0.916,0.78,0.797,0.932,0.872,0.984,0.83,0.535,0.75,0.509,0.549,0.902,0.126,0.748	0.453,0.48,0.217,0.365,0.451,0.409,0.487,0.675,0.464,0.48,0.559,0.464,0.58,0.535,0.441,0.601,0.437,0.08,0.639,0.487,0.293,0.744,0.434,0.806,0.58,0.233,0.127,0.509,0.059,0.315,0.065,0.518,0.308,0.315,0.708,0.603,0.257,0.244,0.356,0.0,0.912,0.372,0.521,0.58,0.58,0.315	0.301	0.301
ENSG00000133943	DGLUCY	chr14	+	91145220	91145313	91125538	91125624	91157638	91157690	0	0	0.324,1.0,0.943,0.92,0.947,1.0,0.949,1.0,0.751,0.832,1.0,1.0,1.0,0.927,0.847,1.0,1.0,1.0,1.0,1.0,1.0,0.882,1.0,1.0,1.0,0.946,0.889,0.827,0.893,1.0,0.872,0.832,0.851,0.964,0.8,0.817,0.931,1.0,1.0,1.0,0.908,1.0,1.0,1.0,0.481,1.0	0.501,0.382,0.769,1.0,0.351,0.59,0.382,0.361,0.822,0.84,0.491,0.67,0.649,0.803,0.324,0.501,0.761,0.372,0.8,0.675,0.649,0.567,0.673,0.491,0.622,0.913,0.796,0.662,0.649,0.442,0.438,0.812,0.649,0.836,0.69,0.8,0.442,0.761,0.416,0.552,0.552,1.0,0.481,0.428,0.622,1.0	0.29	0.29
ENSG00000140105	WARS1	chr14	-	100375282	100375350	100361707	100361921	100376259	100376307	3.33e-16	2.31e-13	0.986,0.758,0.688,0.828,0.806,0.846,0.877,0.707,0.733,0.96,1.0,0.915,0.861,0.906,0.941,0.945,1.0,0.867,0.508,0.821,0.945,0.927,1.0,0.935,0.658,0.841,0.941,0.972,0.794,1.0,0.907,0.873,0.91,0.875,0.579,0.508,0.989,0.886,0.749,0.716,0.749,0.91,0.949,0.894,0.561,0.882	0.579,0.478,0.323,0.301,0.462,0.457,0.491,1.0,0.314,0.756,0.641,0.579,0.579,0.0,0.674,0.364,0.632,0.623,0.952,0.579,0.733,0.906,0.376,1.0,0.579,0.471,0.408,0.805,0.707,0.0,0.0,1.0,0.906,0.121,0.508,0.508,0.469,0.164,1.0,1.0,1.0,1.0,0.579,0.0,0.462,1.0	0.27	0.27
ENSG00000243176	AC092944.1	chr3	+	157284977	157286341	157239589	157239799	157315810	157316145	2.3e-07	4.2e-05	1.0,0.199,0.308,0.36,0.181,0.403,0.498,0.266,0.036,0.681,1.0,0.342,0.195,0.543,0.165,0.214,1.0,0.392,0.219,0.529,0.59,0.382,0.134,0.266,0.246,1.0,1.0,0.129,0.69,0.471,0.361,0.142,0.353,0.498,0.172,0.165,0.284,0.312,0.386,0.538,1.0,0.521,0.342,0.254,0.278,0.09	0.471,0.172,0.533,0.271,1.0,0.353,1.0,0.426,1.0,1.0,0.728,0.275,0.229,1.0,1.0,1.0,1.0,0.606,0.392,0.598,0.229,1.0,0.572,1.0,0.543,0.641,1.0,0.627,1.0,0.144,1.0,0.237,1.0,0.514,0.271,0.209,0.457,1.0,1.0,0.563,0.381,1.0,1.0,1.0,1.0,0.457	-0.256	0.256
ENSG00000140105	WARS1	chr14	-	100375282	100375403	100369086	100369258	100376259	100376311	0	0	0.945,0.802,0.785,0.857,0.913,0.86,0.857,0.823,0.751,0.907,0.95,0.933,0.945,0.868,0.945,0.94,0.929,0.883,0.708,0.673,0.944,0.91,0.917,0.931,0.827,0.877,0.96,0.956,0.889,1.0,0.99,0.952,0.909,0.894,0.748,1.0,0.938,0.788,1.0,0.914,0.94,0.966,0.955,1.0,0.552,0.98	0.758,1.0,0.487,0.375,0.598,0.76,0.579,0.795,0.639,0.813,0.454,0.717,0.58,0.226,0.744,0.58,0.783,0.643,0.973,0.567,0.795,0.564,0.559,0.698,0.604,0.624,0.442,0.673,0.61,0.596,0.316,0.721,0.951,0.482,0.446,0.564,0.695,0.58,0.747,0.714,0.853,0.924,0.721,0.122,0.54,0.637	0.256	0.256
ENSG00000140105	WARS1	chr14	-	100375282	100375406	100361707	100361921	100376259	100376285	2.54e-14	1.51e-11	0.982,0.714,0.669,0.826,0.773,0.83,0.85,0.657,0.686,0.952,1.0,0.896,0.831,0.908,0.929,0.934,1.0,0.846,0.561,0.808,0.934,0.92,1.0,0.929,0.605,0.819,0.926,0.965,0.762,1.0,0.886,0.846,0.899,0.858,0.523,0.451,0.987,0.86,0.703,0.719,0.726,0.889,0.937,0.87,0.504,0.856	0.523,0.422,0.317,0.354,0.451,0.477,0.587,1.0,0.422,0.711,0.587,0.523,0.523,0.0,0.622,0.451,0.578,0.622,0.944,0.561,0.686,0.908,0.418,1.0,0.622,0.483,0.354,0.793,0.711,0.0,0.0,1.0,0.923,0.277,0.523,0.451,0.413,0.135,1.0,1.0,1.0,1.0,0.523,0.0,0.406,1.0	0.255	0.255
ENSG00000274265	AC245297.4	chr1	+	149190635	149190795	149176021	149176250	149250564	149251013	1.29e-12	6.08e-10	0.13,0.145,0.117,0.065,0.159,0.146,0.112,0.395,0.708,0.148,0.132,0.118,0.253,0.056,0.238,0.057,0.791,0.047,0.151,0.071,0.326,0.103,0.315,0.326,0.659,0.112,0.326,0.118,0.1,0.697,0.282,0.629,0.035,0.015,0.13,0.195,0.179,0.778,0.326,0.348,0.112,0.139,0.305,0.2,0.127,0.316	0.35,0.659,0.154,0.088,0.295,0.629,0.617,0.721,0.563,0.459,0.64,0.065,0.744,0.177,0.212,0.326,0.863,0.427,0.23,0.392,0.547,0.547,0.547,0.195,1.0,0.159,1.0,0.326,0.605,1.0,0.0,1.0,0.315,0.516,0.388,0.659,0.473,0.421,0.392,0.819,0.914,0.659,0.361,0.635,0.139,0.629	-0.253	0.253
ENSG00000152061	RABGAP1L	chr1	+	174877391	174877605	174811831	174811960	174957456	174957549	0	0	0.552,0.324,0.548,0.657,0.465,0.312,0.171,0.121,0.146,0.7,0.6,0.374,0.14,0.336,0.249,0.176,0.259,0.613,0.195,0.103,0.153,0.809,0.155,0.42,0.085,0.648,0.472,0.601,0.302,0.144,0.315,0.118,0.724,0.652,0.144,0.319,0.562,0.374,0.457,0.388,0.573,0.144,0.09,0.212,0.095,0.296	0.105,0.034,0.19,0.096,0.146,0.135,0.122,0.063,0.09,0.161,0.06,0.154,0.072,0.102,0.075,0.087,0.052,0.251,0.185,0.082,0.048,0.095,0.079,0.127,0.084,0.077,0.054,0.075,0.14,0.028,0.075,0.119,0.081,0.175,0.101,0.047,0.139,0.094,0.086,0.084,0.081,0.125,0.051,0.038,0.111,0.159	0.253	0.253
ENSG00000140105	WARS1	chr14	-	100375282	100375406	100369086	100369258	100376259	100376285	0	0	0.944,0.8,0.784,0.857,0.912,0.859,0.856,0.821,0.749,0.906,0.95,0.932,0.944,0.866,0.944,0.94,0.928,0.882,0.706,0.67,0.944,0.911,0.916,0.931,0.826,0.877,0.959,0.955,0.888,1.0,0.99,0.952,0.908,0.893,0.746,1.0,0.937,0.786,1.0,0.914,0.94,0.965,0.955,1.0,0.549,0.98	0.762,1.0,0.504,0.373,0.595,0.758,0.593,0.793,0.637,0.814,0.451,0.714,0.578,0.224,0.742,0.711,0.781,0.64,0.973,0.575,0.793,0.578,0.582,0.726,0.657,0.624,0.439,0.67,0.617,0.593,0.313,0.719,0.953,0.495,0.473,0.561,0.692,0.578,0.745,0.793,0.852,0.923,0.719,0.12,0.538,0.634	0.247	0.247
ENSG00000140105	WARS1	chr14	-	100375282	100375350	100369086	100369258	100376259	100376307	0	0	0.954,0.834,0.814,0.872,0.927,0.88,0.879,0.846,0.784,0.922,0.959,0.945,0.955,0.867,0.955,0.95,0.942,0.899,0.707,0.711,0.954,0.924,0.93,0.943,0.856,0.892,0.967,0.964,0.907,1.0,0.992,0.961,0.923,0.91,0.787,1.0,0.948,0.816,1.0,0.925,0.951,0.972,0.962,1.0,0.605,0.983	0.791,1.0,0.541,0.386,0.644,0.789,0.605,0.817,0.658,0.838,0.483,0.747,0.599,0.127,0.783,0.632,0.828,0.671,0.978,0.579,0.828,0.599,0.608,0.741,0.632,0.641,0.496,0.693,0.624,0.632,0.364,0.763,0.958,0.512,0.467,0.616,0.733,0.632,0.786,0.756,0.878,0.938,0.763,0.147,0.508,0.685	0.243	0.243
ENSG00000153310	CYRIB	chr8	-	129879596	129879789	129879388	129879471	129880375	129880458	0	0	0.505,0.255,0.39,0.283,0.61,0.304,0.575,0.375,0.324,0.573,0.288,0.274,0.49,0.328,0.365,0.353,0.304,0.262,0.339,0.482,0.43,0.208,0.467,0.314,0.493,0.235,0.242,0.188,0.427,0.414,0.355,0.579,0.622,0.508,0.679,0.365,0.33,0.274,0.35,0.522,0.31,0.459,0.371,0.27,0.36,0.444	0.806,0.71,0.703,0.402,0.624,0.814,0.576,0.766,0.483,0.608,0.333,0.724,0.83,0.621,0.754,0.655,0.508,0.457,0.501,0.778,0.759,0.544,0.884,0.692,0.616,0.567,0.706,0.508,0.69,0.647,0.695,0.546,0.686,0.457,0.479,0.444,0.803,0.557,0.372,0.797,0.758,0.273,0.724,0.44,0.458,0.59	-0.227	0.227
ENSG00000137807	KIF23	chr15	+	69440767	69441079	69440307	69440487	69444789	69445041	3.84e-11	1.46e-08	0.585,0.227,0.41,0.264,0.355,0.417,0.408,0.213,0.762,0.459,0.11,0.508,0.532,0.376,0.271,1.0,0.13,0.194,0.481,0.292,0.485,0.23,0.192,0.28,0.212,0.221,0.645,0.075,0.215,0.384,0.675,0.422,0.287,0.336,0.2,0.464,0.718,0.476,0.064,0.547,0.344,0.245,0.178,0.334,0.404,0.275	0.734,1.0,0.328,0.237,0.328,0.765,0.464,0.647,0.882,0.755,0.661,0.738,0.761,0.619,0.675,0.678,0.505,0.245,0.464,0.777,0.394,0.687,0.565,0.7,0.481,0.493,0.543,0.814,0.461,0.394,0.089,0.51,0.661,0.52,0.839,0.781,0.493,0.694,0.394,0.709,0.14,1.0,0.619,1.0,0.694,0.328	-0.225	0.225
ENSG00000133943	DGLUCY	chr14	+	91147780	91147858	91125538	91125624	91157638	91157690	0	0	0.497,1.0,0.935,0.9,0.961,1.0,0.94,1.0,0.819,0.867,1.0,1.0,1.0,0.935,0.913,1.0,1.0,1.0,1.0,1.0,1.0,0.851,1.0,1.0,1.0,0.942,0.933,0.874,0.922,1.0,0.883,0.397,0.843,0.966,0.883,0.871,0.922,1.0,1.0,1.0,0.924,1.0,1.0,1.0,0.748,1.0	0.801,0.508,0.789,1.0,0.705,0.651,0.475,0.523,0.908,0.929,0.681,0.593,0.738,0.87,0.687,0.568,0.716,0.44,0.676,0.738,0.681,0.517,0.74,0.439,0.725,0.926,0.856,0.748,0.677,0.622,0.172,0.899,0.739,0.868,0.691,0.905,0.641,0.773,0.358,0.798,0.697,1.0,0.742,0.432,0.773,1.0	0.224	0.224
ENSG00000059588	TARBP1	chr1	-	234400852	234400948	234398381	234398553	234401180	234401262	6.66e-16	4.48e-13	0.506,0.363,0.756,0.508,0.647,0.473,0.448,0.478,0.399,0.862,0.709,0.619,0.568,0.568,0.839,0.326,0.316,0.59,0.475,0.421,0.426,0.792,0.675,0.67,0.483,0.657,0.593,0.545,0.556,0.53,0.707,0.478,0.772,0.628,0.307,0.886,0.722,0.817,0.586,0.403,0.64,0.452,0.506,0.862,0.311,0.58	0.423,0.324,0.302,0.326,0.234,0.307,0.214,0.502,0.234,0.47,0.42,0.491,0.234,0.119,0.471,0.568,0.379,0.33,0.472,0.234,0.518,0.322,0.324,0.485,0.526,0.328,0.676,0.478,0.146,0.289,0.125,0.339,0.309,0.128,0.321,0.425,0.294,0.57,0.469,0.7,0.469,0.208,0.405,0.275,0.278,0.448	0.208	0.208
ENSG00000172775	PSME3IP1	chr16	-	57175538	57175700	57173772	57173869	57185820	57186039	1.6e-10	5.54e-08	0.435,0.138,0.161,0.176,0.207,0.068,0.243,0.445,0.229,0.158,0.08,0.435,0.325,0.306,0.306,0.194,0.302,0.176,0.243,0.182,0.731,0.126,0.361,0.671,0.457,0.102,0.325,0.256,0.213,0.206,0.194,0.281,0.028,0.029,0.256,0.439,0.224,0.156,0.414,0.514,0.362,0.743,0.591,0.174,0.428,0.299	0.695,0.407,0.726,0.107,0.529,0.468,0.405,0.272,0.562,0.638,0.579,0.658,0.546,0.671,0.533,0.536,0.49,0.529,0.194,0.355,0.91,0.243,0.391,0.684,0.362,0.382,0.546,0.402,0.325,0.402,0.088,0.716,0.638,0.243,0.402,0.351,0.606,0.49,0.529,0.419,0.862,0.194,0.684,0.878,0.569,0.27	-0.198	0.198
ENSG00000165699	TSC1	chr9	-	132924814	132925007	132923347	132923492	132925586	132925739	9.58e-06	0.00115174	0.12,0.149,0.247,0.505,0.368,0.195,0.0,0.396,0.082,0.149,0.156,0.158,0.179,0.08,0.208,0.383,1.0,0.273,0.247,0.304,0.33,0.215,0.179,0.145,0.368,0.226,0.127,0.149,0.092,0.44,0.234,0.0,0.035,0.338,0.074,0.092,0.226,0.0,0.179,0.027,0.104,0.706,0.581,0.403,0.304,0.158	0.107,0.33,1.0,0.304,1.0,0.259,0.27,0.089,0.389,0.304,0.636,0.197,0.567,0.522,0.117,0.385,0.327,0.273,0.467,0.158,0.137,0.282,0.482,0.063,1.0,0.076,0.467,0.86,0.38,0.797,0.0,0.27,0.593,0.396,0.598,0.304,0.412,0.448,0.706,0.496,0.304,1.0,0.208,0.323,0.226,0.881	-0.184	0.184
