## Supplementary Tables S3-S15 for "Zika virus infection in a cell culture model reflects the transcriptomic signatures in patients": TableS10_LA_top20_SE_Events.xlsx

### Sheet: Table S10_LA_top20_SE_Events
Table S10: Top 20 Skipped Exon splicing events of early late infection relative to the convalescent phase.
GeneID	geneSymbol	chr	strand	exonStart_0base	exonEnd	upstreamES	upstreamEE	downstreamES	downstreamEE	PValue	FDR	IncLevel1	IncLevel2	IncLevelDifference	abs(IncLevelDifference)
ENSG00000024526	DEPDC1	chr1	-	68482045	68482897	68481439	68481612	68483949	68484090	3.57e-09	7.96e-07	0.801,0.338,0.268,0.417,0.224,0.361,0.307,0.772,0.686,0.51,0.225,0.247,0.402,0.279,0.575,0.11,0.339,0.217,0.29,0.203,0.21,0.44,0.162,0.253,0.324,0.379,0.143,0.268,0.26,0.303,0.42,0.397,0.17,0.354,0.281,0.245,0.36,0.282,0.467,0.217,0.172,0.162,0.291,0.158,0.172,0.367	1.0,0.409,0.474,1.0,0.375,0.811,1.0,1.0,0.66,0.568,0.518,0.44,1.0,1.0,0.874,0.217,0.271,0.702,0.526,1.0,0.384,0.526,0.32,0.208,0.536,0.3,0.044,1.0,1.0,0.526,0.238,0.637,0.581,0.357,0.47,0.492,0.454,0.409,0.384,1.0,0.68,1.0,0.604,0.614,0.375,0.501	-0.275	0.275
ENSG00000274265	AC245297.4	chr1	+	149190635	149190795	149176021	149176250	149250564	149251013	3.06e-13	1.56e-10	0.177,0.03,0.196,0.084,0.356,0.806,0.187,0.156,0.055,0.464,0.059,0.209,0.064,0.187,0.129,0.129,0.126,0.0,0.257,0.108,0.425,0.095,0.48,0.202,0.525,0.141,0.176,0.215,0.094,1.0,0.084,0.536,0.119,0.12,0.093,0.264,0.055,0.302,0.158,0.092,0.11,0.291,0.266,0.409,0.081,0.466	0.339,0.649,0.147,0.084,0.286,0.618,0.606,0.711,0.552,0.447,0.628,0.062,0.735,0.17,0.204,0.316,0.857,0.415,0.222,0.381,0.536,0.536,0.536,0.187,1.0,0.153,1.0,0.316,0.594,1.0,0.0,1.0,0.305,0.504,0.376,0.649,0.461,0.409,0.381,0.812,0.91,0.649,0.35,0.624,0.133,0.618	-0.258	0.258
ENSG00000184154	LRTOMT	chr11	+	72089416	72089596	72089028	72089165	72093495	72093701	8.64e-08	1.4e-05	0.484,0.519,0.232,0.139,0.03,0.161,0.198,1.0,0.032,0.245,0.302,0.302,0.139,0.28,0.565,0.265,0.249,0.274,0.393,0.161,0.366,0.634,0.634,0.224,1.0,0.493,0.302,0.302,0.134,0.115,0.178,0.265,0.098,0.189,0.2,0.493,0.419,0.178,0.257,0.265,0.346,0.178,0.126,0.331,0.565,0.519	1.0,0.302,0.519,0.66,0.377,0.752,0.206,0.0,0.565,0.351,0.393,0.206,0.302,0.0,0.776,0.178,0.59,1.0,1.0,1.0,1.0,0.351,0.377,1.0,0.634,0.393,0.431,0.634,0.419,0.366,1.0,0.795,0.795,1.0,0.302,1.0,0.126,0.519,0.535,0.464,1.0,0.107,1.0,0.442,0.634,1.0	-0.255	0.255
ENSG00000137807	KIF23	chr15	+	69440767	69441079	69440307	69440487	69444789	69445041	2.3e-13	1.22e-10	0.215,0.264,0.223,0.272,0.2,0.459,0.456,0.241,0.585,0.266,0.379,0.368,0.514,0.436,0.329,0.429,0.545,0.276,0.163,0.186,0.469,0.323,0.371,0.14,0.724,0.247,0.393,0.256,0.135,0.145,0.423,0.152,0.608,0.47,0.67,0.478,0.27,0.276,0.109,0.153,0.348,0.398,0.23,0.178,0.478,0.246	0.722,1.0,0.314,0.226,0.314,0.753,0.449,0.632,0.875,0.744,0.647,0.726,0.75,0.604,0.661,0.665,0.49,0.234,0.449,0.766,0.379,0.673,0.55,0.687,0.466,0.478,0.528,0.805,0.446,0.379,0.084,0.494,0.647,0.504,0.83,0.77,0.478,0.681,0.379,0.696,0.132,1.0,0.604,1.0,0.681,0.314	-0.244	0.244
ENSG00000159023	EPB41	chr1	+	29060421	29060484	29053103	29053312	29064981	29065158	0	0	0.694,0.696,0.456,0.647,0.524,0.637,0.681,0.719,0.799,0.652,0.829,0.668,0.461,0.766,0.79,0.49,0.527,0.268,0.333,0.389,0.733,0.754,0.41,0.634,0.659,0.72,0.551,0.606,0.624,0.622,0.606,0.614,0.776,0.727,0.443,0.643,0.646,0.515,0.289,0.294,0.756,0.512,0.534,0.417,0.23,0.402	0.887,0.917,0.718,0.66,0.806,0.843,0.83,0.89,0.812,0.794,0.861,0.874,0.869,0.778,0.862,0.695,0.823,0.787,0.856,0.805,0.861,0.783,0.698,0.898,0.764,0.814,0.842,0.771,0.775,0.797,0.892,0.897,0.851,0.871,0.746,0.856,0.649,0.81,0.717,0.743,0.808,0.641,0.861,0.85,0.713,0.611	-0.22	0.22
ENSG00000140025	EFCAB11	chr14	-	89924512	89924677	89797126	89797324	89931540	89931631	1.39e-07	2.14e-05	0.287,0.041,0.118,0.061,0.131,0.115,0.035,0.248,0.278,0.122,0.092,0.214,0.0,0.266,0.048,0.201,0.012,0.185,0.251,0.07,0.036,0.0,0.109,0.083,0.185,0.054,0.241,0.312,0.116,0.04,0.113,0.05,0.112,0.232,0.061,0.261,0.123,0.092,0.022,0.054,0.476,0.078,0.113,0.048,0.033,0.122	0.476,0.102,0.476,0.245,0.201,0.576,0.115,0.694,0.102,0.201,0.125,0.405,0.0,1.0,0.476,0.547,0.514,0.025,0.531,0.357,0.576,0.476,0.185,0.266,0.352,0.803,0.083,0.145,0.0,0.195,1.0,0.198,0.185,0.405,0.241,0.284,0.0,0.505,0.083,0.0,0.694,0.083,0.083,0.338,0.362,0.694	-0.206	0.206
ENSG00000185480	PARPBP	chr12	+	102178591	102178770	102165728	102165883	102195950	102196429	4.38e-07	5.97e-05	0.231,0.378,0.286,0.565,0.12,0.385,0.321,0.503,0.598,1.0,0.752,0.802,0.684,0.813,0.265,0.448,0.356,0.107,0.366,0.189,0.302,1.0,0.173,0.839,0.178,0.553,0.325,1.0,0.137,0.098,0.513,0.423,0.25,0.494,0.336,0.591,0.585,0.565,0.302,0.477,0.452,0.378,0.516,0.302,0.071,0.199	0.52,0.542,0.52,0.178,1.0,0.565,0.684,0.539,0.849,0.796,0.705,0.813,0.813,0.603,0.448,0.52,0.366,0.464,0.351,0.302,1.0,0.302,1.0,0.839,0.596,0.366,0.634,0.684,1.0,1.0,0.691,0.464,0.426,1.0,1.0,0.286,0.684,0.419,1.0,1.0,0.464,1.0,0.813,0.351,0.342,0.464	-0.199	0.199
ENSG00000106462	EZH2	chr7	-	148818977	148819059	148816683	148818117	148819595	148819687	3.8e-09	8.41e-07	0.617,0.605,0.215,0.714,0.173,0.455,0.248,0.824,0.644,0.676,0.625,0.807,0.652,0.439,0.665,0.738,0.61,0.319,0.556,0.2,0.497,0.46,0.283,0.385,0.909,0.824,0.34,0.496,0.334,0.484,0.676,0.523,0.29,0.556,0.462,0.92,0.681,0.833,0.152,0.052,0.52,0.385,0.149,0.462,0.319,0.432	0.417,0.652,0.51,1.0,1.0,0.643,0.824,0.758,1.0,1.0,0.519,0.714,1.0,0.652,0.641,0.686,0.632,0.413,0.922,0.738,0.686,0.455,0.484,0.922,0.714,1.0,0.6,0.61,0.484,1.0,0.92,0.833,0.66,0.632,0.686,0.472,0.824,1.0,0.556,0.625,1.0,0.0,0.738,0.856,0.417,0.385	-0.197	0.197
ENSG00000148950	IMMP1L	chr11	-	31447982	31449091	31433459	31433570	31463171	31463305	4.77e-08	8.29e-06	0.474,0.313,0.27,0.784,0.755,0.352,0.377,0.504,0.651,0.511,0.515,1.0,1.0,0.435,1.0,0.257,0.402,0.361,0.767,0.359,0.435,0.413,0.781,0.516,0.761,1.0,0.684,0.532,0.316,0.384,0.413,0.721,0.708,0.807,0.311,0.581,0.473,0.278,0.355,0.16,0.623,0.776,0.248,0.423,0.872,0.268	1.0,0.687,0.542,1.0,1.0,1.0,0.773,1.0,0.386,0.687,0.708,0.588,0.524,0.142,0.331,0.664,1.0,0.638,0.558,0.576,1.0,0.493,1.0,1.0,0.725,1.0,0.755,0.511,1.0,1.0,1.0,0.397,0.435,0.779,0.573,0.885,0.38,0.404,0.891,1.0,0.737,1.0,0.651,1.0,0.672,0.822	-0.195	0.195
ENSG00000133943	DGLUCY	chr14	+	91145220	91145313	91125538	91125624	91157638	91157690	6.66e-16	5.7e-13	0.704,0.443,0.795,0.807,1.0,0.749,0.856,0.739,0.827,1.0,0.843,0.795,0.621,0.931,1.0,1.0,0.608,0.749,1.0,0.85,0.51,1.0,1.0,1.0,0.795,0.704,1.0,0.774,0.882,0.713,0.939,0.51,0.88,1.0,1.0,0.338,1.0,1.0,0.771,1.0,0.483,0.877,0.877,0.641,0.665,0.935	0.492,0.373,0.763,1.0,0.343,0.582,0.373,0.353,0.817,0.835,0.482,0.662,0.641,0.797,0.317,0.492,0.755,0.364,0.795,0.667,0.641,0.559,0.665,0.482,0.614,0.91,0.79,0.654,0.641,0.434,0.429,0.807,0.641,0.831,0.682,0.795,0.434,0.755,0.407,0.544,0.544,1.0,0.472,0.419,0.614,1.0	0.194	0.194
ENSG00000133943	DGLUCY	chr14	+	91147780	91147858	91125538	91125624	91157638	91157690	0	0	0.817,0.741,0.873,0.884,1.0,0.941,0.911,0.77,0.941,1.0,0.911,0.892,0.786,0.949,1.0,1.0,0.746,0.783,1.0,0.913,0.752,1.0,1.0,1.0,0.741,0.875,1.0,0.888,0.918,0.614,0.902,0.799,0.901,1.0,1.0,0.593,1.0,1.0,0.657,1.0,0.744,0.852,0.94,0.88,0.793,0.924	0.796,0.5,0.784,1.0,0.698,0.644,0.467,0.515,0.905,0.926,0.674,0.585,0.732,0.867,0.68,0.56,0.71,0.432,0.669,0.732,0.674,0.509,0.734,0.431,0.718,0.924,0.852,0.741,0.67,0.614,0.168,0.896,0.733,0.864,0.684,0.902,0.634,0.767,0.35,0.793,0.69,1.0,0.736,0.425,0.767,1.0	0.184	0.184
ENSG00000154889	MPPE1	chr18	-	11886712	11886781	11886114	11886621	11886916	11887025	1.77e-07	2.65e-05	0.399,0.571,0.884,0.535,0.571,0.863,0.307,0.1,0.684,0.666,0.399,0.526,0.647,0.838,0.47,0.823,0.399,0.366,1.0,0.833,1.0,0.341,0.666,0.461,0.59,0.25,0.454,0.545,0.531,0.61,0.571,1.0,0.608,0.666,0.422,0.655,0.773,0.423,0.59,0.85,1.0,0.0,0.557,0.399,0.333,0.657	0.482,0.903,0.793,0.812,1.0,0.927,0.775,0.47,0.666,0.666,0.499,0.919,0.875,0.727,0.307,0.666,0.399,0.8,0.769,0.8,1.0,0.88,1.0,0.727,0.812,0.571,1.0,0.68,0.928,0.695,0.823,1.0,0.526,0.78,0.666,0.571,1.0,1.0,0.8,1.0,0.444,1.0,0.8,0.571,0.754,0.769	-0.179	0.179
ENSG00000243176	AC092944.1	chr3	+	157284977	157286341	157239589	157239799	157315810	157316145	0.000508383	0.0308835	0.458,0.594,0.442,0.384,0.189,0.552,0.176,1.0,0.339,0.561,0.154,0.501,0.354,0.36,0.258,1.0,0.334,1.0,0.199,0.578,0.451,0.565,0.646,0.437,1.0,0.151,0.354,0.687,0.417,0.215,0.253,0.483,0.372,0.662,0.543,0.259,0.39,0.575,0.726,0.687,0.215,1.0,0.608,0.288,0.662,0.11	0.451,0.16,0.512,0.255,1.0,0.334,1.0,0.406,1.0,1.0,0.711,0.259,0.215,1.0,1.0,1.0,1.0,0.586,0.372,0.578,0.215,1.0,0.552,1.0,0.523,0.622,1.0,0.608,1.0,0.134,1.0,0.223,1.0,0.493,0.255,0.196,0.437,1.0,1.0,0.543,0.362,1.0,1.0,1.0,1.0,0.437	-0.179	0.179
ENSG00000247828	TMEM161B-AS1	chr5	+	88269467	88269617	88269041	88269119	88270525	88270585	0.000131223	0.00952025	1.0,0.26,0.323,0.337,0.17,0.323,0.476,0.323,0.202,0.488,0.241,0.271,0.157,0.374,0.193,0.401,0.282,0.298,0.281,0.401,0.16,0.344,0.477,0.474,0.0,0.323,0.175,0.705,0.411,0.496,0.298,0.374,0.426,0.443,0.157,0.718,0.462,0.16,0.361,0.246,1.0,0.564,0.399,0.228,1.0,0.08	1.0,0.298,0.488,0.203,0.827,0.518,1.0,0.056,0.264,1.0,0.741,0.488,0.455,1.0,0.682,1.0,0.389,0.705,1.0,0.323,0.417,0.396,0.334,0.264,0.405,0.37,0.344,0.718,0.589,1.0,0.137,0.323,0.682,0.276,0.223,0.488,0.805,0.556,0.56,0.323,1.0,0.407,0.467,0.223,0.705,1.0	-0.178	0.178
ENSG00000154889	MPPE1	chr18	-	11886712	11886778	11886498	11886621	11886916	11887025	3.76e-08	6.68e-06	0.458,0.637,0.915,0.632,0.574,0.852,0.521,0.101,0.675,0.68,0.441,0.712,0.73,0.887,0.503,0.837,0.529,0.474,1.0,0.881,1.0,0.512,0.741,0.556,0.594,0.458,0.481,0.548,0.592,0.66,0.632,1.0,0.612,0.748,0.503,0.755,0.763,0.377,0.553,0.852,1.0,0.0,0.545,0.542,0.336,0.669	0.598,0.931,0.814,0.852,1.0,0.942,0.788,0.692,0.73,0.738,0.628,0.937,0.852,0.802,0.474,0.73,0.503,0.807,0.825,0.814,1.0,0.898,1.0,0.756,0.835,0.78,1.0,0.756,0.942,0.743,0.574,1.0,0.643,0.825,0.73,0.574,1.0,1.0,0.844,1.0,0.548,1.0,0.835,0.574,0.791,0.73	-0.169	0.169
ENSG00000163421	PROK2	chr3	-	71774444	71774507	71771654	71772828	71781466	71781592	0	0	0.342,0.489,0.46,0.162,0.344,0.264,0.352,0.645,0.396,0.254,0.269,0.439,0.298,0.239,0.378,0.496,0.342,0.269,0.315,0.385,0.433,0.303,0.458,0.366,0.379,0.224,0.241,0.307,0.351,0.366,0.361,0.38,0.235,0.254,0.253,0.299,0.203,0.187,0.314,0.34,0.535,0.594,0.266,0.482,0.327,0.384	0.447,0.595,0.494,0.458,0.53,0.566,0.418,0.591,0.561,0.534,0.461,0.486,0.49,0.426,0.519,0.584,0.571,0.511,0.406,0.486,0.575,0.404,0.421,0.474,0.541,0.522,0.541,0.523,0.478,0.596,0.528,0.468,0.526,0.448,0.406,0.49,0.486,0.442,0.653,0.578,0.573,0.654,0.628,0.67,0.403,0.528	-0.168	0.168
ENSG00000196312	MFSD14C	chr9	-	96942602	96942752	96918642	96918826	96949554	96949585	3.52e-05	0.00299617	1.0,1.0,0.433,0.589,0.417,0.568,1.0,1.0,0.656,0.568,1.0,1.0,0.301,0.811,0.0,1.0,0.371,0.56,0.608,0.564,1.0,0.896,0.656,1.0,1.0,0.776,0.433,0.656,0.518,0.304,0.56,0.589,0.811,0.462,0.705,0.0,0.47,0.634,0.724,0.323,0.358,0.741,0.662,0.443,0.705,1.0	0.534,1.0,0.877,0.433,1.0,1.0,0.508,1.0,1.0,0.137,1.0,0.682,0.527,0.694,1.0,0.811,0.69,0.741,1.0,0.87,1.0,1.0,0.589,0.56,1.0,1.0,1.0,1.0,1.0,0.647,0.851,1.0,0.682,0.589,0.851,1.0,0.705,0.811,1.0,1.0,1.0,1.0,0.433,1.0,0.608,0.636	-0.165	0.165
ENSG00000261824	LINC00662	chr19	-	27778710	27779043	27776325	27777638	27792999	27793232	0.000100706	0.00750426	0.127,0.467,1.0,1.0,0.686,0.405,1.0,1.0,0.847,0.348,0.28,0.344,0.671,1.0,0.387,0.567,0.567,0.387,0.226,0.528,1.0,0.254,1.0,1.0,0.517,0.368,0.304,0.593,0.368,1.0,0.368,0.724,0.338,1.0,0.505,0.616,0.671,1.0,0.247,0.498,0.467,1.0,0.686,0.745,0.663,0.368	1.0,1.0,0.636,0.538,0.538,0.655,0.636,1.0,1.0,0.538,0.581,1.0,1.0,0.368,1.0,1.0,1.0,0.522,1.0,0.558,1.0,0.686,1.0,1.0,0.108,0.593,1.0,0.304,1.0,0.467,1.0,1.0,0.493,0.745,0.593,0.226,0.735,1.0,1.0,1.0,0.832,1.0,1.0,0.321,1.0,1.0	-0.164	0.164
ENSG00000115875	SRSF7	chr2	-	38748897	38749346	38748578	38748653	38749528	38749705	0	0	0.606,0.603,0.609,0.525,0.46,0.535,0.394,0.762,0.433,0.665,0.528,0.602,0.467,0.422,0.599,0.558,0.502,0.573,0.494,0.46,0.48,0.591,0.554,0.605,0.594,0.491,0.417,0.445,0.227,0.38,0.558,0.679,0.382,0.464,0.539,0.322,0.316,0.447,0.477,0.397,0.469,0.812,0.404,0.663,0.649,0.477	0.716,0.738,0.693,0.604,0.604,0.614,0.644,0.67,0.728,0.65,0.716,0.559,0.595,0.59,0.63,0.652,0.655,0.646,0.6,0.582,0.818,0.693,0.592,0.62,0.79,0.607,0.702,0.617,0.617,0.758,0.596,0.734,0.702,0.665,0.591,0.909,0.56,0.735,0.813,0.795,0.784,0.633,0.732,0.683,0.641,0.762	-0.161	0.161
ENSG00000288596	C8orf44	chr8	+	66677641	66677954	66667551	66667701	66679720	66681000	3.59e-06	0.000391702	0.262,0.281,0.477,0.361,0.585,0.504,0.299,0.105,0.4,0.299,0.331,0.154,0.407,0.304,0.21,0.361,0.345,0.432,0.345,0.378,0.289,0.199,0.139,0.408,0.432,0.289,0.314,0.806,0.286,0.314,0.458,0.111,0.244,0.432,0.635,0.25,0.191,0.29,0.516,0.169,0.321,0.057,0.477,0.253,0.266,0.549	1.0,0.656,0.437,0.664,0.314,0.74,0.688,0.395,0.859,0.504,0.345,0.259,0.477,0.233,0.636,0.196,0.442,0.477,0.465,0.233,0.378,0.361,0.591,0.477,0.365,0.314,0.578,0.491,0.695,0.35,0.705,0.549,0.404,0.681,0.489,0.378,0.26,0.202,0.549,0.176,0.564,0.81,0.656,0.842,0.504,0.536	-0.161	0.161
