## Supplementary Tables S3-S15 for "Zika virus infection in a cell culture model reflects the transcriptomic signatures in patients": TableS11_A549_top20_SE_Events.xlsx

### Sheet: TableS11_A549_top20_SE_Events
Table S11: Top 20 Skipped Exon splicing events for ZIKV infected A549 cells relative to mock infected cells.
GeneID	geneSymbol	chr	strand	exonStart_0base	exonEnd	upstreamES	upstreamEE	downstreamES	downstreamEE	PValue	FDR	IncLevel1	IncLevel2	IncLevelDifference	abs(IncLevelDifference)
ENSG00000114867	EIF4G1	chr3	+	184316131	184316218	184315165	184315545	184320629	184320722	3.11e-15	1.43e-13	0.0,0.0,0.0	1.0,1.0,1.0	-1	1
ENSG00000168769	TET2	chr4	+	105190359	105190486	105146292	105146979	105233896	105237351	5.21e-14	2.07e-12	0.163,0.0,0.0	1.0,1.0,1.0	-0.946	0.946
ENSG00000185480	PARPBP	chr12	+	102178591	102178770	102165728	102165883	102195311	102195447	3.33e-16	1.7e-14	0.0,0.174,0.0	1.0,1.0,1.0	-0.942	0.942
ENSG00000157470	FAM81A	chr15	+	59439954	59440123	59402275	59402358	59458549	59458646	0	0	0.0,0.0,0.179	1.0,1.0,1.0	-0.94	0.94
ENSG00000081791	DELE1	chr5	+	141938855	141938904	141938520	141938760	141939553	141940120	1.57e-11	4.51e-10	1.0,1.0,1.0	0.068,0.0,0.122	0.937	0.937
ENSG00000196792	STRN3	chr14	-	30929200	30929311	30912006	30912182	30935162	30935304	0	0	0.043,0.027,0.085	1.0,1.0,0.907	-0.917	0.917
ENSG00000119650	IFT43	chr14	+	76076596	76076691	75988884	75988977	76082294	76082367	5.56e-14	2.19e-12	0.0,0.199,0.076	1.0,1.0,1.0	-0.908	0.908
ENSG00000168038	ULK4	chr3	-	41915976	41916052	41912806	41912899	41918456	41918540	9.99e-16	4.83e-14	0.0,0.0,0.0	1.0,1.0,0.717	-0.906	0.906
ENSG00000196935	SRGAP1	chr12	+	64091892	64091926	64086998	64087026	64094931	64094992	3.99e-10	9.36e-09	0.0,0.284,0.0	1.0,1.0,1.0	-0.905	0.905
ENSG00000108175	ZMIZ1	chr10	+	79299052	79299188	79298405	79298580	79300731	79300942	5.88e-15	2.61e-13	0.296,0.0,0.0	1.0,1.0,1.0	-0.901	0.901
ENSG00000138829	FBN2	chr5	-	128527871	128527967	128464723	128464921	128537349	128537821	0	0	0.188,0.0,0.126	1.0,1.0,1.0	-0.895	0.895
ENSG00000120992	LYPLA1	chr8	-	54055059	54055133	54051011	54051188	54100907	54100939	1.11e-16	5.89e-15	0.084,0.242,0.0	1.0,1.0,1.0	-0.891	0.891
ENSG00000148634	HERC4	chr10	-	68067084	68067217	68014025	68014186	68072882	68073186	7.46e-13	2.57e-11	0.127,0.186,0.037	1.0,1.0,1.0	-0.883	0.883
ENSG00000162241	SLC25A45	chr11	-	65380533	65380632	65380131	65380175	65381874	65381969	1.35e-14	5.76e-13	1.0,1.0,1.0	0.363,0.0,0.0	0.879	0.879
ENSG00000162241	SLC25A45	chr11	-	65380533	65380622	65380131	65380175	65381874	65381969	2.19e-14	9.04e-13	1.0,1.0,1.0	0.373,0.0,0.0	0.876	0.876
ENSG00000117620	SLC35A3	chr1	+	99974970	99975069	99970452	99970644	99993536	99993741	0	0	0.132,0.14,0.112	1.0,1.0,1.0	-0.872	0.872
ENSG00000136280	CCM2	chr7	+	45068442	45068579	45000187	45000363	45073459	45073571	0	0	0.164,0.089,0.14	1.0,1.0,1.0	-0.869	0.869
ENSG00000118965	WDR35	chr2	-	19960553	19960614	19953833	19953978	19966723	19966909	0	0	0.097,0.171,0.074	0.969,0.972,1.0	-0.866	0.866
ENSG00000104863	LIN7B	chr19	+	49115259	49115331	49114323	49114441	49117854	49118018	1.23e-10	3.13e-09	0.0,0.201,0.0	0.795,1.0,1.0	-0.865	0.865
ENSG00000151612	ZNF827	chr4	-	145763401	145763468	145763089	145763122	145764987	145765165	1.71e-12	5.62e-11	0.0,0.0,0.0	1.0,0.57,1.0	-0.857	0.857
