## Supplementary Tables S3-S15 for "Zika virus infection in a cell culture model reflects the transcriptomic signatures in patients": TableS12_Significant_Overlapping_SE_Events.xlsx

### Sheet: Table S12
#Table S12: Supplemental table for all significant SE events of interest based on overlap analyses.
Gene	Exon #	exonStart_0base	exonEnd	upstreamES	upstreamEE	downstreamES	downstreamEE	deltaPSI Early Acute	deltaPSI Late Acute	deltaPSI A549
RBSN*	9	15082366	15082608	15080731	15080802	15084734	15084896	-0.164	NA	-0.494
CEP290*	51	88054339	88054413	88053651	88053746	88055575	88055717	-0.103	NA	-0.544
YTHDF1*	4	63202286	63203807	63195428	63196734	63213863	63213943	NA	-0.106	-0.121
ATPSCKMT*	4	10235210	10235261	10225506	10227647	10236477	10236615	NA	-0.103	-0.352
APTX*	3	32988082	32988129	32987543	32987846	32989758	32989895	NA	-0.101	-0.351
EPB41*	14	29060421	29060484	29053103	29053312	29064981	29065158	NA	-0.22	-0.359
FGFR1OP2*	5	26960514	26960628	26957600	26957743	26963341	26963455	NA	-0.14	-0.466
TBC1D14*	9	7006631	7006726	7001144	7001251	7010652	7010777	NA	-0.13	-0.827
WARS1**	1	100375282	100375403	100369086	100369258	100376259	100376311	0.256	0.113	0.551
CCNL1**	6	157151485	157151591	157150281	157150381	157151728	157151930	-0.123	-0.11	-0.847
*Validated RNA-seq data with PCR
**Unable to validate RNA-seq data with RT-PCR due to primer design
#Data in Table S12 support Figure 4 and Figure S7.
