## Supplementary Tables S3-S15 for "Zika virus infection in a cell culture model reflects the transcriptomic signatures in patients": TableS13_AS_GO_EA.xlsx

### Sheet: Table S13 Early Acute
Table S13: Alternative splicing gene ontology of early acute infection relative to the convalescent time point.
GO Term	# of genes	Percent of gene hits against total # genes	Percent of gene hit against total # process hits
Cellular process (GO:0009987)	48	59.3%	31.2%
Biological regulation (GO:0065007)	29	35.8%	18.8%
Metabolic process (GO:0008152)	28	34.6%	18.2%
Signaling (GO:0023052)	12	14.8%	7.8%
Response to stimulus (GO:0050896)	11	13.6%	7.1%
Localization (GO:0051179)	10	12.3%	6.5%
Immune system process (GO:0002376)	6	7.4%	3.9%
Locomotion (GO:0040011)	3	3.7%	1.9%
Developmental process (GO:0032502)	3	3.7%	1.9%
Multicellular organismal process (GO:0032501)	2	2.5%	1.3%
Biological process involved in interspecies interaction between organisms (GO:0044419)	1	1.2%	0.6%
Biological adhesion (GO:0022610)	1	1.2%	0.6%
