## Supplementary Tables S3-S15 for "Zika virus infection in a cell culture model reflects the transcriptomic signatures in patients": TableS14_AS_GO_LA.xlsx

### Sheet: Table S14 Late Acute
Table S14: Alternative splicing gene ontology of late acute infection relative to the convalescent time point.
GO Term	# of genes	Percent of gene hits against total # genes	Percent of gene hit against total # process hits
Cellular process (GO:0009987)	49	57.0%	32.5%
Metabolic process (GO:0008152)	40	46.5%	26.5%
Biological regulation (GO:0065007)	26	30.2%	17.2%
Response to stimulus (GO:0050896)	9	10.5%	6.0%
Localization (GO:0051179)	5	5.8%	3.3%
Developmental process (GO:0032502)	5	5.8%	3.3%
Signaling (GO:0023052)	5	5.8%	3.3%
Multicellular organismal process (GO:0032501)	4	4.7%	2.6%
Immune system process (GO:0002376)	4	4.7%	2.6%
Biological adhesion (GO:0022610)	2	2.3%	1.3%
Reproductive process (GO:0022414)	1	1.2%	0.7%
Reproduction (GO:0000003)	1	1.2%	0.7%
