## Supplementary Tables S3-S15 for "Zika virus infection in a cell culture model reflects the transcriptomic signatures in patients": TableS15_AS_GO_ZIKV_A549.xlsx

### Sheet: Table S15 A549 ZIKV
Table S15: Alternative splicing gene ontology of ZIKV infected A549 cells relative to mock infected cells.
GO Term:	# of genes	Percent of gene hits against total # genes	Percent of gene hit against total # process hits
Cellular process (GO:0009987)	2740	56.8%	32.9%
Metabolic process (GO:0008152)	1764	36.6%	21.2%
Biological regulation (GO:0065007)	1285	26.6%	15.4%
Localization (GO:0051179)	693	14.4%	8.3%
Response to stimulus (GO:0050896)	617	12.8%	7.4%
Signaling (GO:0023052)	465	9.6%	5.6%
Developmental process (GO:0032502)	224	4.6%	2.7%
Multicellular organismal process (GO:0032501)	217	4.5%	2.6%
Locomotion (GO:0040011)	67	1.4%	0.8%
Immune system process (GO:0002376)	58	1.2%	0.7%
Biological adhesion (GO:0022610)	49	1.0%	0.6%
Reproductive process (GO:0022414)	41	0.8%	0.5%
Reproduction (GO:0000003)	41	0.8%	0.5%
Biological process involved in interspecies interaction between organisms (GO:0044419)	20	0.4%	0.2%
Biological phase (GO:0044848)	19	0.4%	0.2%
Growth (GO:0040007)	13	0.3%	0.2%
Rhythmic process (GO:0048511)	5	0.1%	0.1%
Pigmentation (GO:0043473)	3	0.1%	0.0%
Biomineralization (GO:0110148)	1	0.0%	0.0%
